# BATF3-dependent induction of IL-27 in B cells bridges the innate and adaptive stages of the antibody response

**DOI:** 10.1101/2020.06.26.117010

**Authors:** Hui Yan, Rui Wang, Jingwei Wang, Shuai Wu, Maria Fernandez, Carlos E. Rivera, Christian Cervantes, Justin B. Moroney, Xiao-Dong Li, Nu Zhang, Hong Zan, Xiangzhi Meng, Fushun Zhang, Siyuan Zheng, Yidong Chen, Zhinan Yin, Ross Kedl, Booki Min, Christopher A. Hunter, Yan Xiang, Paolo Casali, Zhenming Xu

## Abstract

B cells are exposed to innate and T cell stimuli during the antibody response, although whether and how they functionally integrate such signals are unclear. Here we have identified IL-27 as the cytokine specifically produced by murine B cells upon sequential stimulation by TLR ligands and then CD154 and IL-21, the hallmark factors of T follicular helper cells, and during the T-dependent antibody response to a conjugated hapten or virus infection. B-cell *Il27p28* transcription is concomitant with increased locus accessibility and depends on newly induced BATF3 transcription factor. IL-27-producing B cells are inefficient in antibody secretion, but cooperate with IFNγ to promote proliferation, survival, class-switching and plasma cell differentiation of CD40-activated B cells, leading to optimal IgG2a and IgG1 responses. Overall, IL-27-producing B cells function as “helper” B cells that integrate the innate and adaptive stages of the antibody response.

**One-sentence summary:** B cells integrate innate TLR and adaptive CD40 signals to induce BATF3 transcription factor for production of IL-27, which together with INFg optimizes antibody responses.
