## Supplementary Tables for "BATF3-dependent induction of IL-27 in B cells bridges the innate and adaptive stages of the antibody response": Table S1.xlsx

### Sheet: 127 count
Table S1	RNA_10_WT_Nil_0h	RNA_23_WT_Nil_0h	RNA_11_WT_LPS_24h	RNA_24_WT_LPS_24h	RNA_12_WT_CD154_24h	RNA_25_WT_CD154_24h	RNA_14_WT_LPS_CD154_24h	RNA_27_WT_LPS_CD154_24h	RNA_15_WT_LPS_CD154_IL21_24h	RNA_28_WT_LPS_CD154_IL21_24h
	Nil	Nil	LPS	LPS	CD154	CD154	LPS+CD154	LPS+CD154	LPS+CD154+IL21	LPS+CD154+IL21
2010204K13Rik	49.6694	31.465	98.8558	99.0153	95.4628	49.3406	134.167	77.8811	145.452	70.838
Aifm2	34.4645	31.465	61.2906	58.0089	62.2117	63.8526	103.279	136.292	146.469	176.647
Aqp4	1.01366	0	4.94279	6.00093	30.0332	24.1866	214.281	234.528	161.726	39.4541
Arhgdig	2.02732	2.17	22.7368	30.0046	22.5249	1.93493	87.8358	15.0452	173.932	75.3214
Atf5	95.2842	156.24	255.048	244.038	270.299	211.874	208.489	374.36	233.944	365.847
Atp7b	27.3689	19.53	39.5423	96.0148	52.5582	99.6487	106.175	184.083	183.086	410.681
AW209491	161.172	143.22	304.476	279.043	269.227	195.428	396.709	307.099	379.396	263.625
Batf3	2.02732	1.085	35.5881	33.0051	6.4357	4.83732	131.271	81.4212	330.573	250.175
Bbs10	49.6694	97.65	141.364	146.023	104.044	148.989	132.236	169.037	156.641	140.779
Bcar1	1.01366	1.085	22.7368	29.0045	31.1059	29.9914	81.0792	70.801	240.047	130.019
Bhlhb9	278.757	298.375	596.101	549.085	647.86	439.228	660.216	554.018	675.386	529.043
Bicdl1	90.2159	94.395	86.0046	135.021	115.843	161.566	204.628	227.448	279.715	274.385
Bivm	134.817	148.645	193.757	192.03	305.696	251.54	340.726	402.681	481.111	365.847
Bmpr1a	9.12296	0	34.5995	33.0051	19.3071	29.9914	84.9401	46.9057	204.447	130.019
C77080	38.5191	32.55	73.1533	59.0091	63.2843	37.7311	103.279	73.4561	119.006	91.4617
Ccdc40	12.1639	5.425	11.8627	45.0069	21.4523	59.9827	80.114	66.376	217.669	270.798
Cetn4	2.02732	4.34	24.714	25.0039	42.9046	32.8938	57.9137	51.3307	174.949	158.713
Clybl	131.776	121.52	198.7	246.038	224.177	255.41	300.186	365.51	390.585	468.069
Coprs	16.2186	46.655	63.2677	47.0073	75.0831	45.4708	99.4185	109.742	141.383	161.403
Cox6a2	9.12296	1.085	35.5881	15.0023	46.1225	19.3493	76.2531	140.717	45.7716	98.6352
Ctnnd1	14.1913	7.595	54.3707	45.0069	47.1951	43.5359	80.114	57.5258	74.2517	44.8342
Cxcl10	4.05465	0	60.3021	31.0048	25.7428	15.4794	259.646	246.919	391.602	41.2474
Dnaaf3	31.4235	24.955	28.6682	28.0043	79.3736	55.1454	96.5229	49.5607	122.058	95.9451
Dnajc12	58.7924	52.08	96.8787	90.0139	106.189	87.0717	136.097	104.431	182.069	120.156
Dtwd1	112.516	143.22	232.311	202.031	249.92	187.688	300.186	251.344	333.624	198.167
Dync2li1	8.10929	16.275	14.8284	17.0026	43.9773	26.1215	49.2267	55.7558	60.0117	49.3176
Echdc2	0	0	16.8055	13.002	40.7594	5.80478	77.2183	30.9754	120.023	43.0408
Eif4ebp1	174.35	215.915	306.453	350.054	352.891	315.393	435.318	435.426	471.956	425.028
Elp6	154.077	233.275	352.915	367.057	362.544	351.189	432.422	371.705	467.888	390.057
Emb	162.186	173.6	360.824	255.039	253.137	186.72	541.493	376.13	1066.99	1117.27
Ermn	0	0	0	3.00046	6.4357	14.512	92.6619	148.682	268.527	267.212
Fam135a	7.09563	5.425	40.5309	19.0029	58.9939	35.7961	65.6355	56.6408	54.9259	61.8712
Fam162a	163.2	179.025	265.922	355.055	325.003	355.059	394.778	366.395	413.979	383.781
Fam185a	297.003	213.745	543.707	478.074	500.912	318.295	703.652	584.108	655.043	479.726
Fancf	60.8197	82.46	127.524	151.023	144.803	118.031	157.332	134.522	165.795	124.639
Fdx1	126.708	97.65	166.078	167.026	229.54	169.306	245.168	231.873	265.475	206.237
Fggy	48.6558	27.125	35.5881	33.0051	68.6474	76.4296	81.0792	101.776	133.246	186.51
Fosl2	56.7651	7.595	31.6339	63.0097	41.832	70.6248	67.566	163.727	654.026	747.834
Foxj1	11.1503	11.935	4.94279	19.0029	33.2511	55.1454	42.4701	60.1809	39.6687	61.8712
Fubp3	451.079	388.43	769.098	693.107	840.931	669.485	906.35	808.017	915.432	789.081
Gabarapl1	99.3388	227.85	312.384	270.042	359.326	235.094	412.153	344.27	401.773	319.219
Gapdhs	33.4508	34.72	45.4737	40.0062	53.6308	59.9827	62.7399	87.6163	136.298	155.126
Gdpd1	5.06831	4.34	37.5652	39.006	25.7428	14.512	61.7746	48.6757	89.5089	66.3546
Gls2	4.05465	4.34	31.6339	23.0035	31.1059	33.8612	95.5576	84.9612	117.989	54.6977
Gm13546	14.1913	11.935	26.6911	35.0054	23.5975	28.0564	156.367	212.403	48.8231	64.5612
Gm32742	13.1776	3.255	17.794	18.0028	55.776	34.8287	40.5396	76.9961	43.7373	62.7678
Gm37125	10.1366	2.17	13.8398	10.0015	28.9606	70.6248	47.2962	72.571	43.7373	86.0816
Gm42372	37.5055	18.445	35.5881	50.0077	53.6308	84.1693	55.9833	117.707	124.092	186.51
Gm49759	552.446	484.995	938.142	1124.17	703.636	1197.72	977.777	1231.05	1138.19	1350.41
Gng12	157.118	195.3	336.11	325.05	300.332	242.833	415.048	324.8	443.476	369.434
Gphn	404.451	443.765	715.716	778.12	849.512	758.491	1122.56	1155.83	934.758	800.738
Hilpda	168.268	94.395	161.135	207.032	291.752	180.916	414.083	339.845	451.613	329.083
Hrh2	282.812	123.69	212.54	308.048	175.909	181.883	452.692	441.621	398.722	523.663
Hsf2bp	0	0	20.7597	22.0034	31.1059	24.1866	100.384	60.1809	140.366	41.2474
Hspb6	64.8743	95.48	148.284	147.023	120.133	146.087	130.306	219.483	182.069	203.547
Htr7	0	1.085	2.96567	1.00015	20.3797	1.93493	130.306	9.73514	105.783	25.1071
Ido1	1.01366	2.17	14.8284	10.0015	6.4357	4.83732	88.801	50.4457	855.421	978.282
Ifi207	8.10929	1.085	6.91991	12.0019	28.9606	50.3081	42.4701	119.477	88.4918	242.105
Igfbp4	20.2732	6.51	3.95423	5.00077	4.29046	6.77224	111.001	43.3656	97.6461	373.02
Igsf10	0	1.085	7.90847	3.00046	4.29046	2.90239	138.028	61.9509	275.647	119.259
Il27	0	0	10.8741	2.00031	11.7988	7.73971	128.375	36.2855	388.55	173.06
Il33	4.05465	3.255	26.6911	27.0042	19.3071	16.4469	40.5396	76.9961	100.698	284.249
Kif5c	2.02732	6.51	51.405	48.0074	51.4856	24.1866	149.61	110.627	85.4404	56.4911
Klhl8	105.421	87.885	163.112	130.02	184.49	95.7789	399.605	324.8	332.607	184.717
Lactb2	241.251	252.805	511.085	454.07	470.878	416.009	527.015	531.893	581.808	494.073
Lcmt1	217.937	206.15	395.423	402.062	415.102	410.204	435.318	431.001	483.145	442.065
Lpcat4	211.855	241.955	422.114	363.056	381.851	317.328	586.859	440.736	613.34	583.741
Lrfn4	10.1366	9.765	25.7025	21.0032	32.1785	16.4469	94.5924	42.4806	111.886	72.6314
Lrrc73	14.1913	31.465	34.5995	48.0074	82.5914	40.6335	98.4533	70.801	100.698	62.7678
Mb21d2	1.01366	0	4.94279	9.00139	4.29046	2.90239	122.584	13.2752	130.195	17.037
Med9	194.623	294.035	428.046	427.066	522.364	431.489	556.937	460.207	538.071	490.486
Mettl9	214.896	248.465	435.954	407.063	475.169	401.497	482.614	467.287	543.157	461.792
Morn4	5.06831	2.17	46.4622	39.006	42.9046	20.3167	106.175	60.1809	156.641	94.1518
Mrps34	46.6284	61.845	82.0503	93.0143	105.116	76.4296	138.993	87.6163	132.229	100.429
Nek1	448.038	318.99	762.178	771.119	660.731	700.444	938.202	1155.83	937.81	895.787
Nek6	344.645	106.33	505.153	436.067	628.553	278.629	1033.76	751.376	1256.18	997.112
Ninl	19.2596	8.68	35.5881	36.0056	25.7428	26.1215	87.8358	54.8708	68.1489	60.0778
Nkain1	0	3.255	16.8055	19.0029	63.2843	19.3493	125.48	15.0452	325.487	188.304
Nupl2	187.527	195.3	395.423	329.051	479.459	272.825	528.945	340.73	490.265	316.529
Nupr1	0	1.085	13.8398	7.00108	32.1785	7.73971	80.114	157.532	230.892	163.196
Ola1	507.844	439.425	919.359	910.14	928.885	785.58	1041.48	874.393	1099.54	843.779
P2ry12	17.2322	7.595	6.91991	11.0017	30.0332	29.9914	107.14	57.5258	142.401	64.5612
P4ha2	0	0	25.7025	45.0069	6.4357	76.4296	146.715	196.473	207.498	185.613
P4htm	51.6967	32.55	67.222	69.0106	99.7533	61.9177	116.793	87.6163	105.783	78.0115
Pafah2	64.8743	66.185	143.341	114.018	143.731	97.7138	127.41	147.797	147.486	127.329
Pak1	36.4918	31.465	57.3364	49.0076	45.0499	78.3645	98.4533	115.052	130.195	76.2181
Palm	121.639	196.385	197.712	210.032	180.199	257.345	388.022	653.139	450.596	1059.88
Paox	56.7651	78.12	78.0961	82.0126	122.278	104.486	142.854	130.097	165.795	133.606
Parp12	19.2596	5.425	32.6224	45.0069	28.9606	53.2105	99.4185	235.413	51.8745	60.9745
Pcgf2	6.08197	17.36	54.3707	45.0069	41.832	34.8287	85.9053	89.3863	77.3032	78.0115
Pcyox1l	153.063	126.945	269.876	236.036	273.517	237.029	332.039	277.894	336.676	277.075
Pex11a	4.05465	4.34	32.6224	23.0035	32.1785	18.3818	66.6008	50.4457	109.852	65.4579
Pfkl	948.787	1169.63	1813.02	2241.35	1706.53	2172.92	2238.37	2045.26	2196.02	2174.46
Pgbd1	4.05465	3.255	29.6567	39.006	34.3237	47.4057	58.8789	78.7661	131.212	89.6683
Piga	459.189	411.215	881.794	856.132	789.445	747.849	990.324	1000.06	1040.54	944.208
Plekha5	295.989	244.125	506.142	449.069	470.878	400.53	568.52	560.213	537.054	556.84
Ppp1r14b	84.1339	121.52	173.986	216.033	217.741	159.631	282.812	193.818	245.132	173.06
Prodh	52.7104	50.995	61.2906	66.0102	86.8819	49.3406	194.976	149.567	269.544	167.68
Prr5l	15.2049	5.425	35.5881	19.0029	40.7594	12.577	55.018	69.031	91.5432	44.8342
Ptpmt1	104.407	112.84	218.471	191.029	231.685	145.12	270.264	193.818	287.853	209.824
Ptpn13	4.05465	4.34	12.8513	16.0025	30.0332	6.77224	86.8706	26.5504	144.435	106.705
Pvr	216.924	184.45	349.95	319.049	300.332	263.15	431.457	439.851	540.105	560.427
Rbmx2	143.94	133.455	295.579	252.039	309.986	219.614	334.934	262.849	336.676	260.038
Repin1	144.954	236.53	274.819	305.047	335.729	273.792	490.336	497.377	459.751	457.309
Rnf113a1	64.8743	115.01	157.181	162.025	149.094	173.176	241.307	227.448	281.75	271.695
Rnf125	16.2186	11.935	36.5767	31.0048	27.888	19.3493	62.7399	66.376	41.703	72.6314
Rundc3b	76.0246	39.06	124.558	116.018	98.6807	88.0392	163.124	190.278	235.978	186.51
Sap30	163.2	158.41	261.968	335.052	299.26	281.532	442.075	377.015	465.853	376.607
Sccpdh	101.366	108.5	125.547	171.026	213.451	200.265	285.708	332.765	430.253	411.578
Sh3bp4	8.10929	5.425	24.714	28.0043	35.3963	35.7961	163.124	84.0762	449.579	400.818
Slc12a8	20.2732	3.255	6.91991	15.0023	50.4129	50.3081	42.4701	62.8359	69.166	127.329
Smtnl2	3.04099	1.085	18.7826	70.0108	5.36308	23.2191	39.5744	84.0762	138.332	213.411
Snx10	244.292	198.555	304.476	313.048	360.399	310.556	484.545	445.161	981.547	1077.81
Soat2	9.12296	0	11.8627	20.0031	26.8154	26.1215	33.783	146.912	33.5659	75.3214
Stc2	0	0	5.93135	13.002	10.7262	13.5445	38.6091	72.571	85.4404	80.7015
Stk3	162.186	101.99	219.46	189.029	259.573	165.436	285.708	264.619	313.281	294.112
Tbkbp1	27.3689	16.275	2.96567	12.0019	65.4296	33.8612	132.236	46.0207	651.991	775.631
Tceal8	10.1366	6.51	28.6682	28.0043	48.2677	32.8938	63.7051	52.2157	71.2003	51.111
Tlcd1	132.79	174.685	253.071	199.031	216.668	242.833	338.795	348.695	361.087	376.607
Tmem159	17.2322	20.615	29.6567	39.006	46.1225	42.5684	59.8442	72.571	77.3032	81.5982
Tmem205	5.06831	7.595	19.7712	22.0034	13.944	37.7311	56.9485	54.8708	65.0974	67.2513
Top1mt	147.995	132.37	272.842	259.04	317.494	175.111	425.666	279.664	449.579	252.865
Tspoap1	439.929	167.09	456.714	1041.16	466.588	1509.24	768.322	1868.26	1213.46	1491.18
Tubb2b	80.0793	94.395	128.513	157.024	164.11	154.794	217.176	162.842	168.846	208.031
Uxs1	167.254	190.96	386.526	314.048	361.472	319.263	402.5	318.605	403.807	313.839
Zc2hc1a	46.6284	32.55	83.0389	72.0111	80.4462	56.1129	94.5924	76.9961	104.766	92.3584
Zfp105	1.01366	0	7.90847	6.00093	37.5416	16.4469	57.9137	54.8708	84.4232	43.9375
