## Supplementary Tables for "BATF3-dependent induction of IL-27 in B cells bridges the innate and adaptive stages of the antibody response": Table S2.xlsx

### Sheet: cytokine count
Tabble S	RNA_10_WT_Nil_0h	RNA_23_WT_Nil_0h	RNA_11_WT_LPS_24h	RNA_24_WT_LPS_24h	RNA_12_WT_CD154_24h	RNA_25_WT_CD154_24h	RNA_14_WT_LPS_CD154_24h	RNA_27_WT_LPS_CD154_24h	RNA_15_WT_LPS_CD154_IL21_24h	RNA_28_WT_LPS_CD154_IL21_24h
gene	Nil	Nil	LPS	LPS	CD154	CD154	LPS+CD154	LPS+CD154	LPS+CD154+IL21	LPS+CD154+IL21
6030468B19Rik	36.4918	90.055	27.6796	41.0063	112.625	179.948	67.566	147.797	47.8059	42.1441
Aimp1	510.885	511.035	599.066	586.09	673.603	585.315	691.104	578.798	679.454	599.881
Bmp1	5.06831	5.425	45.4737	34.0052	367.907	138.347	173.741	100.891	97.6461	63.6645
Bmp8a	1.01366	2.17	10.8741	12.0019	3.21785	4.83732	6.7566	13.2752	35.6002	169.473
Ccl1	0	10.85	0	2.00031	154.457	6.77224	7.72183	2.65504	0	0
Ccl22	19.2596	281.015	244.174	534.082	1899.6	1409.59	1963.27	1522.22	1496.22	453.722
Ccl25	144.954	163.835	207.597	194.03	154.457	193.493	130.306	208.863	152.572	261.832
Ccl3	137.858	81.375	36.5767	50.0077	353.963	191.558	296.325	143.372	146.469	32.2806
Ccl4	56.7651	125.86	6.91991	19.0029	164.11	110.291	91.6967	38.0555	95.6118	29.5906
Ccl5	146.981	23.87	45.4737	39.006	21.4523	18.3818	210.42	233.643	27.463	17.037
Ccl9	6.08197	5.425	1.97712	0	125.496	8.70717	109.071	6.19509	174.949	22.4171
Cd40lg	4.05465	3.255	0	1.00015	289.606	17.4143	139.958	9.73514	130.195	10.7602
Cd70	1.01366	4.34	8.89702	13.002	145.876	69.6574	205.594	116.822	70.1832	3.58673
Cklf	930.541	710.675	410.252	404.062	471.951	711.086	333.004	479.677	281.75	428.615
Clcf1	1520.49	1756.61	494.279	551.085	374.343	838.791	186.289	382.325	245.132	518.283
Cmtm3	189.555	209.405	102.81	128.02	281.025	215.744	182.428	131.867	134.263	104.912
Cmtm7	905.2	934.185	580.284	623.096	581.358	689.801	504.815	591.188	263.441	355.087
Crlf2	605.156	711.76	263.945	295.046	453.717	449.87	277.021	351.35	294.973	406.198
Csf1	106.434	87.885	31.6339	68.0105	306.768	220.582	288.603	387.636	502.471	1613.13
Csf2	0	0	2.96567	6.00093	35.3963	11.6096	134.167	68.146	0	0
Cx3cl1	4.05465	24.955	7.90847	10.0015	128.714	23.2191	140.923	62.8359	10.1715	0
Cxcl10	4.05465	0	60.3021	31.0048	25.7428	15.4794	259.646	246.919	391.602	41.2474
Cxcl16	30.4099	20.615	9.88558	9.00139	34.3237	17.4143	71.4269	30.9754	18.3086	8.96683
Ebi3	154.077	163.835	255.048	289.045	462.297	467.285	564.659	492.952	391.602	225.964
Fgf2	255.443	180.11	107.753	94.0145	109.407	127.705	94.5924	107.972	109.852	94.1518
Flt3l	511.899	389.515	202.654	171.026	152.311	269.922	103.279	178.773	135.281	251.071
Gdf11	948.787	1168.54	245.162	392.06	533.09	1066.14	235.516	414.186	204.447	291.422
Gpi1	1538.74	1736	1677.58	1937.3	1475.92	2014.26	1663.09	1948.8	1818.66	1940.42
Grn	845.394	1487.53	1609.37	1679.26	1704.39	1605.99	1557.88	1482.4	1114.79	768.458
Hmgb1	857.558	423.15	356.87	389.06	483.75	377.311	434.353	327.455	439.408	431.305
Il10	49.6694	19.53	461.657	337.052	46.1225	13.5445	22.2003	33.6305	92.5604	126.432
Il12a	349.713	303.8	253.071	282.044	318.567	299.914	238.411	311.524	145.452	258.245
Il15	18.2459	8.68	9.88558	10.0015	69.72	59.9827	76.2531	75.2261	22.3772	9.86352
Il16	1212.34	1406.16	986.581	1006.16	775.501	883.294	759.635	817.752	698.78	842.882
Il18	130.762	101.99	11.8627	30.0046	105.116	159.631	35.7135	75.2261	15.2572	23.3138
Il1rn	1.01366	0	2.96567	2.00031	10.7262	9.67463	6.7566	26.5504	34.583	67.2513
Il21	0	0	0	0	0	0	0.965229	0.885013	68.1489	59.1811
Il24	55.7514	39.06	1.97712	8.00123	0	1.93493	0.965229	0	56.9602	87.875
Il27	0	0	10.8741	2.00031	11.7988	7.73971	128.375	36.2855	388.55	173.06
Il33	4.05465	3.255	26.6911	27.0042	19.3071	16.4469	40.5396	76.9961	100.698	284.249
Il6	7.09563	1.085	167.066	121.019	49.3403	19.3493	305.977	202.668	29.4973	7.17347
Lefty1	24.3279	5.425	2.96567	3.00046	3.21785	10.6421	0.965229	7.96511	34.583	163.196
Lta	438.916	235.445	135.432	274.042	535.235	622.079	357.135	332.765	368.207	503.039
Ltb	892.022	1003.62	488.348	659.102	793.736	879.424	616.781	673.495	580.791	685.066
Mif	117.585	112.84	136.421	170.026	154.457	161.566	186.289	164.612	188.172	171.267
Nampt	961.965	1101.27	1467.02	1615.25	1881.37	1637.92	1916.94	1863.84	1644.73	1478.63
Osm	183.473	300.545	74.1419	155.024	125.496	118.031	141.889	148.682	367.19	450.135
Pf4	2.02732	82.46	0	2.00031	4.29046	0.967463	0	2.65504	1.01715	0
Pglyrp1	250.374	184.45	15.8169	17.0026	53.6308	155.762	21.235	46.9057	92.5604	118.362
Spp1	9.12296	65.1	53.3821	108.017	359.326	241.866	128.375	178.773	260.39	207.134
Tgfb1	1378.58	1553.72	945.062	1111.17	1220.64	1253.83	1007.7	943.424	993.753	1155.83
Tgfb3	115.557	1223.88	10.8741	26.004	12.8714	83.2019	8.68706	11.5052	46.7888	198.167
Timp1	4.05465	3.255	4.94279	0	8.58093	1.93493	5.79137	4.42506	134.263	25.1071
Tnf	192.596	159.495	330.178	416.064	580.285	525.333	515.432	354.89	315.316	391.851
Tnfsf10	193.609	84.63	35.5881	67.0103	52.5582	86.1042	55.9833	110.627	159.692	336.256
Tnfsf14	5.06831	135.625	6.91991	24.0037	200.579	39.666	67.566	7.96511	55.9431	27.7972
Tnfsf15	0	1.085	3.95423	4.00062	37.5416	42.5684	303.082	384.981	2.03429	0.896683
Tnfsf4	13.1776	6.51	3.95423	14.0022	441.918	99.6487	125.48	51.3307	110.869	36.764
Tnfsf8	22.3006	15.19	30.6453	35.0054	60.0665	27.089	115.827	187.623	51.8745	21.5204
Tnfsf9	44.6011	73.78	95.8901	128.02	242.411	240.898	301.151	268.159	244.115	208.927
Vegfa	44.6011	44.485	428.046	593.091	166.255	455.675	481.649	1011.57	626.563	688.653
Xcl1	18.2459	1.085	0.988558	0	50.4129	15.4794	6.7566	1.77003	2.03429	0
