## Supplementary Tables for "BATF3-dependent induction of IL-27 in B cells bridges the innate and adaptive stages of the antibody response": Table S5.xlsx

### Sheet: Sheet1
gene	RNA_13_WT_CD154_IL21_24h	RNA_16_WT_CD154_IL4_24h	RNA_12_WT_CD154_24h	RNA_10_WT_Nil_0h	RNA_14_WT_LPS_CD154_24h	RNA_15_WT_LPS_CD154_IL21_24h	RNA_11_WT_LPS_24h	RNA_26_WT_CD154_IL21_24h	RNA_29_WT_CD154_IL4_24h	RNA_25_WT_CD154_24h	RNA_23_WT_Nil_0h	RNA_27_WT_LPS_CD154_24h	RNA_28_WT_LPS_CD154_IL21_24h	RNA_24_WT_LPS_24h
Aebp1	69	55	61	8	61	40	17	14	24	32	3	30	22	44
Aebp2	2300	2163	2056	1240	2296	2240	1870	1843	1952	2061	1199	2188	2128	1824
Ahr	430	318	394	374	161	385	182	424	261	312	413	170	493	223
Ahrr	472	210	282	20	101	183	39	179	62	102	74	38	128	53
Aire	3	999	802	56	306	2	23	4	401	604	5	389	1	42
Akna	2239	2606	2588	3199	2547	1836	2806	2891	2476	3004	3461	3063	2922	2746
Alx1	0	0	0	0	0	0	0	0	0	0	0	0	0	0
Alx3	0	0	0	0	0	0	0	0	0	0	0	1	0	0
Alx4	0	0	0	0	0	0	0	0	0	0	0	0	0	0
Ar	0	0	0	149	6	1	29	0	1	0	1	6	1	0
Arid3a	1321	1179	1065	821	1103	1146	1698	1337	1303	1191	802	1293	1370	1899
Arid3b	951	1222	1003	1499	1153	845	1194	1123	1422	1486	1464	1466	1208	1257
Arid3c	0	0	1	0	1	0	0	1	0	0	2	0	3	3
Arid5a	3613	1723	1081	1690	2051	3282	2450	4633	3559	1492	1491	3053	5398	1846
Arid5b	967	1381	973	1134	981	902	995	1411	1608	1293	1252	1451	1664	633
Arnt	1113	1138	941	1206	1053	1047	1318	1339	1179	1231	1345	1396	1537	1219
Arnt2	1	0	1	19	1	1	5	0	0	1	0	0	0	0
Arntl	356	390	316	564	304	303	387	393	310	406	572	367	462	436
Arntl2	63	6	11	4	6	42	9	18	7	5	5	8	25	6
Arx	1	0	0	0	0	0	4	0	0	0	0	0	0	0
Ascl1	0	0	0	0	0	0	0	0	0	0	0	0	0	0
Ascl2	1	0	0	2	0	6	1	1	0	0	0	0	5	3
Ascl3	1	0	1	5	0	1	0	0	0	0	6	0	0	2
Atf1	571	550	481	391	553	534	505	533	498	453	440	576	587	560
Atf2	1048	1090	1056	957	1138	1010	1015	978	1026	1110	1038	1279	1068	1137
Atf3	53	205	77	79	567	107	756	28	346	189	5	909	94	702
Atf4	1120	1052	1017	1020	1108	1068	994	1005	1088	1003	987	1148	1087	1118
Atf5	280	253	252	115	216	230	340	338	509	218	144	422	408	243
Atf6	2636	2154	1714	1689	2127	2625	3301	3606	2324	2204	1638	2877	4068	2890
Atf6b	1022	1067	899	1022	1131	915	1222	907	1054	1064	1030	1136	1018	1160
Atf7	934	1167	938	1545	1071	795	1153	938	1101	1226	1580	1258	1102	1128
Atmin	1247	1157	968	800	1232	1155	829	1074	1024	992	826	1240	1227	924
Atoh1	0	0	0	0	0	0	0	0	1	0	0	0	0	0
Bach1	197	314	274	729	186	223	494	252	378	374	918	370	288	376
Bach2	2308	1729	1499	2271	1646	2113	2831	3625	1893	2020	3031	2386	3874	2162
Barhl1	2	2	3	5	4	3	1	1	1	2	0	0	3	0
Barhl2	0	0	0	0	0	0	0	0	0	1	0	0	0	0
Barx1	0	0	0	0	0	0	0	0	0	0	0	0	0	0
Barx2	0	0	2	0	0	0	0	0	1	0	0	0	0	0
Batf	634	508	521	271	712	618	477	629	523	432	213	698	695	617
Batf2	3	0	0	6	3	3	58	5	4	0	0	1	1	0
Batf3	255	12	6	98	135	324	24	130	31	5	1	92	277	33
Bcl11a	1727	2151	2041	2407	1927	1770	2508	1891	2363	2608	2347	2318	2078	2879
Bcl11b	3	0	0	1556	3	14	201	5	2	2	12	1	0	2
Bcl6	717	520	373	1043	261	714	692	1103	1189	602	1265	494	1230	512
Bcl6b	20	228	437	34	98	21	26	8	115	203	175	91	10	65
Bhlha15	62	51	54	73	38	72	935	65	152	26	34	129	75	596
Bhlha9	0	0	0	0	0	0	0	0	0	0	0	0	0	0
Bhlhe22	0	0	0	0	0	0	0	0	0	0	0	0	0	0
Bhlhe40	1736	1904	1756	692	1681	1620	1473	1753	1268	1797	823	1856	1764	1247
Bhlhe41	106	272	244	217	148	97	509	248	209	472	511	343	290	461
Bmpr1a	155	42	18	33	88	201	43	110	105	31	0	52	145	33
Bsx	0	0	0	0	0	0	0	0	0	0	0	0	0	0
Btg2	738	808	874	1581	531	708	1432	1422	1111	1486	1705	953	1396	1165
Camta1	218	231	193	257	220	229	207	261	254	242	337	271	297	221
Carf	157	186	201	299	151	166	139	125	202	211	245	273	167	145
Cc2d1a	664	632	582	794	593	496	614	721	633	699	804	678	694	610
Cc2d1b	1215	1219	1121	1133	1222	1139	1020	1172	1044	1163	1171	1106	1298	1104
Ccdc160	0	0	0	0	0	0	0	0	0	0	0	0	1	0
Cdc5l	672	632	602	569	704	665	628	643	578	612	566	684	680	644
Cdx1	1	3	3	0	10	0	0	0	0	0	0	4	0	0
Cdx2	2	0	0	0	0	1	0	0	0	0	0	0	0	0
Cdx4	0	0	1	0	0	0	1	0	0	0	0	0	0	0
Cebpa	1	1	2	115	1	3	9	1	0	0	7	1	1	0
Cebpb	89	11	8	130	32	105	99	155	34	16	12	60	159	30
Cebpd	74	34	54	98	77	70	117	120	32	39	29	140	133	147
Cebpe	0	2	0	13	1	2	3	3	0	5	1	3	1	1
Cebpg	982	801	856	875	1024	998	931	946	1179	1124	937	1486	1183	1084
Cebpz	1597	1416	1403	1209	1663	1520	1303	1224	1102	1094	1189	1406	1269	1438
Cggbp1	1204	1233	1200	1339	1261	1274	1397	1523	1441	1501	1260	1589	1636	1373
Chchd3	881	785	771	588	889	857	745	791	764	763	536	893	857	789
Clock	974	996	783	975	935	887	732	1012	797	777	928	970	1136	779
Cnbp	1411	1461	1339	1192	1454	1396	1275	1188	1254	1237	1228	1347	1300	1368
Creb1	2003	1906	1892	1985	2161	1855	1865	1909	1925	2000	1644	2358	2059	2049
Creb3	324	328	342	493	354	302	399	376	346	364	430	320	393	309
Creb3l1	26	9	7	30	8	32	20	57	13	16	12	24	55	13
Creb3l2	127	251	206	438	139	118	1152	189	382	261	474	484	276	651
Creb3l3	1	1	0	5	5	1	0	2	1	1	0	0	0	3
Creb3l4	7	13	7	2	7	14	10	12	7	15	6	16	11	11
Creb5	8	6	2	5	2	3	15	0	2	3	1	9	1	0
Crebrf	362	629	544	1881	369	365	1007	785	928	1184	2428	1027	816	757
Crem	467	244	192	259	424	580	892	518	431	288	245	621	563	234
Crx	0	0	0	0	0	0	0	0	0	0	0	0	0	0
Csrnp1	729	754	625	961	763	695	1036	1112	1010	799	1155	945	1145	631
Csrnp2	141	80	77	206	81	134	78	110	96	88	150	118	135	131
Csrnp3	0	1	1	3	1	0	0	0	0	1	2	1	0	0
Ctcf	1946	1878	1767	1835	1932	1860	2006	1909	1883	1943	1965	1980	2106	2055
Ctcfl	0	0	0	0	1	0	0	0	0	1	0	1	0	0
Cux2	2	4	3	4	2	6	4	6	3	3	2	2	5	0
Cys1	1	1	0	0	0	0	0	0	0	0	0	0	0	0
Dach1	0	0	0	7	1	0	2	0	0	1	0	0	1	0
Dbp	74	59	52	180	100	93	89	114	223	156	193	131	175	146
Ddit3	247	350	275	309	218	235	241	218	473	326	420	545	327	267
Ddn	33	3	2	3	2	28	4	20	4	1	1	4	31	5
Deaf1	535	372	341	456	464	505	394	444	430	372	475	566	545	445
Dlx1	1	1	1	0	1	1	1	0	3	0	0	2	0	0
Dlx2	0	0	0	0	0	0	0	0	2	0	0	1	3	0
Dlx3	1	0	0	0	0	0	0	0	0	0	0	0	0	0
Dlx4	3	0	1	0	0	2	0	0	0	1	0	0	0	0
Dlx5	0	0	0	0	0	0	0	0	0	0	0	0	0	0
Dmbx1	1	0	0	0	0	0	2	0	0	0	0	0	0	0
Dmrt1	0	0	0	0	0	0	1	0	0	0	2	0	0	0
Dmrt2	11	2	2	2	4	12	8	8	1	0	1	4	5	1
Dmtf1	1127	1195	1151	1659	1079	1063	1087	1070	1132	1096	1480	1249	1209	980
E2f1	781	781	661	163	703	764	651	739	714	757	203	792	815	740
E2f2	1479	1156	979	1056	871	1410	1771	2155	1375	1842	972	1362	2131	1802
E2f3	1106	1133	934	403	1078	1041	882	987	993	955	424	1021	1089	1064
E2f4	1274	1172	1055	934	1308	1215	1115	1146	1015	1041	957	1168	1226	1242
E2f5	352	285	265	222	376	343	232	242	204	206	207	338	291	266
E2f6	636	562	555	312	708	602	525	486	468	447	358	583	575	662
E2f7	464	521	431	37	387	372	431	464	415	559	53	356	429	454
E2f8	1039	1156	902	148	959	933	963	988	1059	1084	165	1020	1070	1159
E4f1	606	607	595	869	607	553	592	684	622	720	968	745	755	630
Eaf2	104	49	53	134	84	111	453	126	579	63	50	189	156	272
Ebf1	1319	1392	1144	1789	1287	1369	1782	1918	1415	1521	2178	1853	2147	1625
Ebf2	0	0	0	0	0	0	0	0	0	0	0	0	0	0
Ebf3	0	1	0	0	0	0	0	0	0	0	0	0	0	0
Ebf4	3	12	7	0	7	4	3	2	14	8	1	30	6	3
Egr1	433	567	903	1148	348	432	358	335	294	562	920	359	447	365
Egr2	706	568	610	304	197	654	83	577	844	389	437	102	791	97
Egr3	806	995	1345	1058	628	745	453	685	380	1247	1480	708	780	635
Egr4	1	3	5	0	0	1	0	0	0	2	1	0	1	0
Ehf	6	125	103	43	282	5	30	0	4	33	9	239	2	33
Elf1	1517	1648	1505	1814	1536	1491	1734	1833	1725	1785	1797	1817	1973	1716
Elf2	952	1084	897	1256	977	939	965	1054	968	1055	1256	1106	1067	992
Elf3	0	0	4	0	4	0	1	0	0	1	0	3	0	0
Elf4	1530	1578	1402	2478	1410	1402	1931	2186	1887	2336	2310	1998	2251	1909
Elf5	0	0	0	0	1	1	0	0	0	0	1	0	0	0
Elk1	554	585	549	437	497	472	468	659	440	594	353	506	750	485
Elk3	972	1165	1059	908	573	950	740	942	691	1059	1053	730	1100	811
Elk4	807	1135	850	1793	881	738	1695	1255	1414	1363	2051	1615	1555	1581
Emx1	0	0	0	0	0	0	0	0	0	0	0	0	0	0
Emx2	0	0	0	0	0	0	0	0	0	0	0	0	0	0
En1	0	0	0	0	0	0	0	0	0	0	0	0	0	0
Eno1	750	620	587	566	778	768	877	799	826	796	513	861	873	798
Eno1b	0	0	1	0	0	1	0	0	0	0	0	0	0	0
Eomes	2	0	0	387	0	2	26	2	2	3	11	1	3	0
Epas1	9	7	3	94	11	14	57	40	39	14	13	15	35	14
Erf	543	498	423	377	599	516	427	434	425	460	443	517	499	482
Erg	3	2	6	13	3	2	1	1	21	4	2	3	1	1
Esr1	36	42	38	103	35	30	31	48	66	87	132	93	54	13
Esr2	0	0	2	0	0	0	1	0	0	0	0	0	2	0
Esrra	564	526	475	778	533	464	459	629	527	593	715	589	655	488
Esrrb	0	0	0	0	0	0	0	0	0	0	0	0	0	0
Esrrg	0	1	4	3	0	1	0	0	2	4	2	2	1	0
Esx1	0	0	0	0	0	0	0	0	0	0	0	0	0	0
Ets1	1554	1887	1666	3525	1490	1857	2508	2890	2359	2678	3472	2386	3212	2391
Ets2	430	481	406	724	416	359	464	257	211	332	719	485	247	475
Etv1	1	2	3	10	2	2	2	3	0	0	0	1	4	0
Etv2	3	1	1	0	1	3	0	0	0	0	0	0	0	0
Etv3	1134	1394	1122	1925	1108	1130	2033	1642	1329	1616	1872	1374	1745	1475
Etv4	176	166	189	4	103	168	11	28	37	97	5	59	55	22
Etv5	177	200	167	167	130	180	161	165	124	197	54	123	244	192
Etv6	1991	1480	1086	831	1646	1852	1784	1750	945	1143	613	1639	2117	1381
Ferd3l	0	0	0	0	1	0	0	0	0	0	0	0	0	0
Fev	0	0	0	0	0	0	0	0	0	0	0	0	0	0
Fezf1	0	0	0	0	0	0	0	0	0	0	0	0	0	0
Fezf2	1	0	0	0	0	0	0	0	0	0	0	0	0	0
Figla	0	0	0	0	0	0	0	0	0	0	0	0	0	0
Fli1	791	941	784	1157	893	791	1071	939	1147	1061	1295	1103	1026	1013
Fos	35	108	33	1460	27	63	52	30	74	26	28	71	31	24
Fosb	9	65	14	1303	21	18	10	12	12	24	22	39	16	5
Fosl1	10	5	2	2	4	11	3	0	2	1	2	0	0	0
Fosl2	608	93	39	437	70	642	457	563	104	73	7	185	833	62
Foxa1	0	0	0	0	0	0	0	0	0	0	0	0	0	0
Foxa2	0	0	0	0	0	0	0	0	0	0	0	0	0	0
Foxa3	0	0	1	0	1	2	3	0	1	3	0	3	1	2
Foxb1	0	0	0	0	0	0	0	0	0	0	0	0	0	0
Foxb2	0	0	0	0	0	1	0	0	0	1	0	0	0	0
Foxc1	8	2	1	3	5	6	4	2	3	3	1	5	3	0
Foxc2	0	0	0	3	0	0	0	1	0	0	0	0	1	1
Foxd1	0	0	0	0	0	0	0	1	1	0	0	1	1	0
Foxd2	20	27	22	35	15	17	8	29	30	29	39	22	29	16
Foxd3	0	0	0	0	0	0	0	0	0	0	0	0	0	0
Foxd4	0	0	0	3	0	0	0	0	0	0	1	0	0	0
Foxe1	1	0	0	0	1	1	0	0	0	0	0	0	0	0
Foxe3	0	0	0	0	0	0	0	0	0	0	0	0	0	0
Foxf1	4	0	0	0	0	3	0	10	0	0	2	0	17	0
Foxf2	1	1	1	0	0	0	1	0	0	1	0	0	0	1
Foxh1	2	4	2	3	4	0	1	2	7	6	1	9	4	0
Foxi1	0	0	0	3	0	0	1	0	0	1	0	1	1	0
Foxi2	0	0	0	0	0	0	0	0	0	0	0	0	0	0
Foxi3	0	1	0	0	2	0	2	0	0	0	0	0	0	0
Foxj1	30	30	31	15	44	39	76	35	80	57	11	68	69	19
Foxj2	715	845	691	1201	687	668	656	1034	945	1031	1533	944	1127	644
Foxj3	1012	1081	848	878	1072	925	878	905	985	937	936	1191	1075	980
Foxk1	1578	2040	1647	2074	1820	1305	1819	1886	1906	2355	2033	2151	2044	1896
Foxk2	1666	1451	1342	833	1784	1490	1403	1538	1559	1409	969	1796	1711	1647
Foxl1	0	0	0	0	0	0	1	0	0	0	0	1	0	0
Foxl2	1	0	0	0	0	0	0	0	0	0	0	0	0	0
Foxn1	0	0	0	0	1	0	0	0	0	0	0	1	0	0
Foxo1	1581	1207	1034	2077	1096	1698	1466	2261	1580	1581	2160	1555	2379	1334
Foxo3	377	1068	945	1361	1091	438	1036	508	1191	1418	1727	1610	810	983
Foxo4	433	488	437	789	410	448	506	606	513	582	982	569	696	539
Foxo6	0	0	0	1	1	0	0	0	1	0	0	2	0	2
Foxp1	1506	2015	1819	2836	1864	1270	2805	2092	2039	2342	3165	2306	2103	2750
Foxp2	1	2	1	3	2	0	0	2	0	2	0	1	2	1
Foxp3	6	6	6	312	5	3	74	3	6	3	10	4	0	6
Foxp4	1531	1571	1489	1085	1243	1357	1278	1961	1592	1629	1577	1452	2110	985
Foxq1	0	0	0	1	0	0	0	0	0	1	1	0	0	0
Foxs1	0	1	0	3	1	0	0	0	0	0	0	0	0	0
Fubp3	962	861	783	427	938	898	631	790	590	691	354	910	878	688
Gabpa	1395	1427	1286	1036	1574	1391	1358	1352	1275	1341	1044	1620	1415	1449
Gata1	3	2	2	113	1	4	20	2	1	0	7	1	2	0
Gata2	0	0	1	79	2	1	6	1	0	0	10	0	2	3
Gata3	0	1	2	266	7	2	35	0	2	0	2	5	0	0
Gata4	0	0	0	0	0	0	0	0	0	0	0	0	0	0
Gata5	0	0	0	0	0	0	0	0	0	0	0	0	0	0
Gata6	0	0	0	3	0	0	0	0	0	0	0	0	0	0
Gbx1	0	8	5	1	1	0	0	1	1	3	3	1	0	2
Gbx2	0	0	0	0	0	0	0	0	0	0	1	0	0	0
Gcfc2	463	410	394	336	445	429	388	429	416	383	320	516	417	409
Gcm1	0	0	0	0	0	0	0	0	0	0	0	0	0	0
Gcm2	0	23	15	35	2	9	2	1	17	34	9	6	4	11
Gfi1	82	114	75	297	53	72	167	97	103	96	85	93	83	50
Gli1	7	9	4	27	2	1	2	6	9	13	11	14	3	2
Gli2	0	0	0	0	0	0	0	0	0	0	0	0	0	0
Gli3	0	0	0	0	0	0	2	0	0	0	0	0	0	0
Glis1	10	9	4	2	5	4	6	5	3	1	2	6	2	10
Glis2	65	55	30	32	42	77	19	62	111	54	23	70	73	26
Glis3	1	2	1	48	2	2	16	0	0	0	2	1	0	0
Gm28230	0	0	0	0	0	0	0	0	0	0	0	0	0	0
Gm5294	0	0	0	0	0	0	0	0	0	0	0	0	0	0
Gm9376	0	0	0	0	0	0	0	0	0	0	0	0	0	0
Gmeb1	842	818	649	725	796	808	712	861	712	772	830	797	957	797
Grhl1	212	269	388	50	214	161	61	63	196	186	86	131	88	98
Grhl2	2	0	1	1	0	3	2	7	1	0	1	3	9	1
Grhl3	3	0	2	1	3	2	1	1	1	0	0	1	2	1
Gsc	0	0	0	0	0	0	0	0	0	0	0	0	0	0
Gsx1	0	0	0	0	0	0	0	0	0	0	0	0	0	0
Gzf1	566	352	342	463	444	593	539	802	622	463	505	651	955	443
Hand1	0	0	0	0	0	0	0	0	0	0	0	0	0	0
Hand2	0	0	0	0	0	0	0	0	0	1	0	0	0	0
Hbp1	249	397	289	779	221	209	423	372	396	428	728	444	390	315
Hdac5	676	822	663	1200	629	681	864	979	1162	1108	1582	1184	1113	811
Hdgf	1666	1541	1462	1010	1736	1642	1352	1427	1363	1374	1063	1567	1498	1522
Hdx	0	0	0	1	0	0	0	0	0	0	0	0	0	0
Helt	0	0	0	0	0	0	0	0	0	0	0	0	0	0
Hes1	104	19	14	397	26	124	85	209	33	64	241	37	205	98
Hes2	0	0	1	0	0	0	1	1	1	0	1	0	0	0
Hes3	0	0	1	1	0	0	1	0	0	0	3	0	1	0
Hes5	23	30	24	59	17	26	26	21	34	30	90	18	27	46
Hes6	450	395	353	484	398	469	406	580	448	517	581	470	631	428
Hes7	0	0	0	1	0	3	1	1	1	5	2	1	6	2
Hesx1	34	38	30	7	24	43	17	23	23	20	0	43	20	16
Hey1	7	2	1	5	3	12	4	20	4	0	2	8	28	2
Hey2	1	4	7	1	3	2	0	1	4	2	1	3	2	1
Heyl	6	3	2	16	14	4	6	6	6	4	3	36	3	0
Hhex	397	475	393	930	325	401	680	737	314	785	1175	620	671	616
Hic1	50	97	27	77	31	35	51	155	35	38	25	16	106	16
Hif1a	1172	952	867	1153	974	1224	1790	1474	985	1004	1010	1135	1558	1114
Hif3a	38	160	137	54	297	55	92	89	243	337	91	565	131	116
Hinfp	815	937	806	1023	905	817	1024	1132	1104	1151	1191	1161	1248	1056
Hivep1	1706	2895	2347	1757	2338	1181	1970	1251	2253	2335	1599	2627	1552	1781
Hivep2	441	464	325	2266	257	474	1319	1445	506	879	2105	894	1712	912
Hlf	12	2	1	8	5	8	1	3	1	3	1	1	3	3
Hltf	1026	1107	1050	1142	976	1051	1059	1158	1054	1261	1073	1303	1271	1031
Hmbox1	690	848	666	973	770	584	843	736	876	911	813	1024	920	821
Hmga1	309	288	250	161	337	311	237	254	258	255	175	282	281	263
Hmga2	2	3	3	4	3	2	0	0	0	0	0	0	1	1
Hmx1	1	0	0	0	0	0	0	0	0	0	0	0	1	0
Hnf1a	3	16	8	3	27	1	5	2	3	14	1	97	1	3
Hnf1b	16	281	282	7	776	10	150	13	55	314	22	1101	5	404
Hnf4a	0	0	0	3	0	0	4	0	0	0	0	0	0	0
Hnf4g	0	0	0	0	0	0	0	0	0	0	0	0	0	0
Hnrnpk	1477	1555	1421	1467	1493	1480	1459	1476	1414	1506	1378	1532	1497	1448
Hoxa1	1	3	0	2	0	1	1	1	0	0	0	2	2	1
Hoxa10	0	0	0	1	0	0	0	0	0	0	0	0	0	0
Hoxa13	0	0	0	0	0	0	0	0	0	0	0	1	0	0
Hoxa2	0	0	0	1	0	0	0	2	0	0	1	0	1	0
Hoxa4	8	2	0	3	4	0	2	1	3	2	0	3	4	0
Hoxa5	1	3	3	8	1	1	0	2	2	4	2	4	5	1
Hoxa6	2	0	0	0	0	0	1	0	2	0	1	0	0	0
Hoxa7	4	4	1	12	4	1	0	2	2	1	2	2	5	0
Hoxa9	0	1	0	3	0	0	1	0	0	0	1	0	0	0
Hoxb1	0	0	0	1	0	0	0	0	0	0	0	0	0	0
Hoxb13	0	0	0	0	0	0	0	0	0	0	0	0	1	0
Hoxb2	0	1	0	0	1	0	0	0	0	0	0	0	0	0
Hoxb3	0	3	0	10	3	0	11	7	3	4	13	8	7	3
Hoxb4	51	30	34	99	70	51	66	81	52	43	79	87	115	73
Hoxb5	0	1	1	1	2	0	0	0	0	2	0	0	1	0
Hoxb6	0	0	0	3	2	1	0	0	0	1	1	3	1	1
Hoxb7	2	1	1	3	2	2	0	2	1	0	1	2	5	0
Hoxb8	0	0	0	0	0	0	0	0	0	0	0	0	0	0
Hoxc10	0	0	0	0	0	0	0	0	0	0	0	0	0	0
Hoxc11	0	0	0	0	0	0	0	0	0	0	1	0	0	0
Hoxc13	0	0	0	0	0	0	0	0	0	0	0	0	0	0
Hoxc4	1	3	0	2	0	1	0	0	0	0	2	0	0	0
Hoxc5	0	0	0	1	0	0	0	0	0	0	0	0	0	0
Hoxc6	0	0	0	2	0	1	0	0	1	0	0	0	0	0
Hoxd10	0	0	0	0	0	0	0	0	0	0	0	0	0	0
Hoxd13	0	0	0	0	0	0	0	0	0	0	0	0	0	0
Hoxd3	0	0	0	0	0	0	0	0	0	0	0	0	0	0
Hoxd4	0	0	0	0	0	0	0	0	0	1	0	0	0	0
Hoxd8	0	0	0	0	0	0	0	0	0	0	0	0	0	0
Hoxd9	0	0	0	0	0	0	0	0	0	0	0	0	0	0
Hsf1	886	910	832	934	951	798	729	702	749	728	1019	922	779	871
Hsf2	694	407	357	285	545	718	338	443	432	317	298	570	564	418
Hsf4	4	1	9	34	6	12	13	21	12	12	33	10	16	4
Ier2	648	666	704	850	695	690	498	486	537	601	806	623	514	475
Ifi203	444	1428	1398	1753	1096	447	1534	857	1634	2066	1460	1829	907	1300
Ifi204	15	16	12	182	6	12	133	12	11	8	10	14	14	10
Ifi205	6	4	3	58	7	9	25	5	5	6	1	7	2	5
Ifi206	58	274	144	693	125	98	747	344	405	683	424	580	477	342
Ifi207	115	32	27	249	42	87	332	230	29	52	1	135	270	12
Ifi208	14	146	75	663	45	22	273	72	153	299	183	177	98	94
Ifi209	442	666	568	1214	402	450	1203	1045	701	1108	1123	946	1054	826
Ifi211	64	72	67	35	105	82	160	25	57	73	9	118	44	42
Ifi213	24	131	50	1072	74	31	1050	144	311	732	408	656	256	401
Ifi214	8	106	76	461	39	18	231	50	183	344	328	225	61	146
Ighmbp2	598	571	448	481	591	501	437	516	484	487	477	528	615	430
Ikzf1	3029	3141	2897	2914	2968	2920	3054	3407	2991	3165	2820	3100	3581	3085
Ikzf3	1806	1958	1633	2540	1478	1617	2370	2356	2210	2455	2735	2210	2427	2457
Ikzf5	49	53	53	53	62	52	50	42	43	61	17	65	43	58
Il27	277	19	11	10	133	379	7	63	11	8	0	41	193	2
Insm1	3	2	6	11	39	3	24	1	151	3	0	16	1	8
Insm2	1	0	0	0	1	0	1	0	0	0	2	0	0	0
Irf1	798	919	806	1285	1120	795	1556	995	1046	874	982	960	1043	682
Irf2	867	947	808	1153	879	916	1176	1208	1073	1132	1240	1192	1339	894
Irf3	940	910	931	1225	929	904	850	1042	843	976	1333	905	1063	986
Irf4	2450	2504	2426	1764	2640	2369	2435	1578	2556	2515	2624	2736	2020	2687
Irf5	1034	1333	1348	1258	1350	818	1093	791	1159	1367	1485	1256	675	1196
Irf6	7	3	8	115	7	12	29	23	31	20	11	15	47	7
Irf7	54	103	63	783	212	51	925	76	416	326	123	799	120	407
Irf8	1919	1802	1821	2069	1427	1914	2584	2573	2303	2422	2328	2081	2604	2196
Irf9	579	1067	802	1336	1091	522	1412	768	1248	1432	1019	1352	896	1140
Irx1	0	0	0	0	0	0	0	0	0	0	0	0	0	0
Irx2	0	0	0	0	0	0	0	0	0	0	0	0	0	0
Irx3	0	0	0	0	0	0	0	0	0	0	0	0	0	0
Irx4	0	0	0	0	0	0	0	0	0	0	0	0	0	0
Irx5	1	0	1	0	1	0	0	1	2	0	0	0	0	0
Irx6	0	0	0	0	0	0	0	0	0	0	0	0	0	0
Isl1	1	2	0	1	1	3	0	3	0	1	0	0	0	0
Isl2	1	0	0	0	0	0	0	0	0	0	0	2	0	0
Isx	0	0	0	0	0	0	0	0	0	0	0	0	0	0
Jarid2	1259	1697	1400	1648	1124	1257	1002	1543	1164	1808	1623	1463	1881	1132
Jdp2	110	231	154	83	152	95	83	43	158	70	26	155	82	41
Jph2	0	0	0	0	0	0	0	0	0	0	0	0	0	0
Jun	918	473	294	1335	579	842	1296	1300	587	405	394	786	1347	534
Junb	1270	1022	1074	1165	1115	1232	1081	1328	990	1012	772	1159	1345	1001
Jund	332	295	298	315	339	356	317	391	318	289	327	310	409	299
Kcnip3	1	1	0	94	1	0	2	0	0	1	2	0	0	0
Kdm5a	1955	2336	1872	2546	2058	1856	2371	2336	2186	2372	2609	2620	2479	2220
Klf1	17	4	4	142	9	16	10	13	20	8	11	18	29	12
Klf10	339	259	203	317	228	366	198	361	190	208	321	215	354	267
Klf11	176	461	214	343	312	226	169	159	246	182	279	374	203	236
Klf12	48	164	127	184	93	35	91	106	142	233	114	131	80	97
Klf13	1756	1114	850	2144	1127	1669	2379	2920	1199	1599	2125	1647	2921	1603
Klf14	0	1	0	0	0	0	0	0	0	0	0	0	0	0
Klf15	2	0	2	15	1	1	0	0	0	2	0	0	0	0
Klf16	660	630	609	567	814	570	425	426	550	577	653	624	524	667
Klf17	0	0	0	0	0	0	0	0	0	0	0	0	0	0
Klf2	215	231	257	1081	239	156	561	688	391	561	1218	379	562	608
Klf3	679	1084	1041	2075	770	533	911	1017	1110	1281	1720	934	627	923
Klf4	45	78	42	334	31	41	26	34	31	30	56	58	38	17
Klf5	2	1	3	6	2	2	2	0	2	1	0	3	2	3
Klf6	1005	1505	1229	1510	972	845	1238	1096	1063	1114	1258	994	1004	694
Klf7	541	563	379	648	494	482	354	537	459	462	278	497	708	331
Klf8	78	147	125	128	150	92	142	83	106	95	114	158	107	116
Klf9	185	235	146	144	254	219	180	251	257	180	156	353	354	153
Kmt2d	2458	2942	2552	6359	2892	1892	3531	2582	3301	4120	5523	2949	3270	3132
Lbx1	0	0	0	1	0	1	0	0	0	0	0	0	0	0
Lbx2	2	5	1	5	1	1	3	1	0	3	0	0	0	3
Lef1	376	448	404	1011	526	491	263	75	679	300	139	409	194	91
Lhx1	0	0	0	5	1	1	2	0	0	1	0	0	0	0
Lhx2	8	16	26	0	19	7	1	11	10	20	2	12	6	6
Lhx3	100	1	1	1	0	22	0	19	1	0	1	0	4	0
Lhx4	0	0	1	0	0	0	0	0	0	0	0	0	0	0
Lhx5	1	0	1	0	1	1	0	2	0	0	0	3	4	0
Lhx6	3	6	1	3	10	6	2	2	6	3	0	8	3	3
Lhx8	0	0	0	0	0	0	0	0	0	0	0	0	0	0
Lhx9	1	0	0	0	0	0	1	0	0	0	1	0	1	0
Litaf	579	763	794	479	642	599	666	720	1132	900	669	810	811	489
Lmo2	256	550	500	871	655	233	789	465	794	797	1005	960	493	1038
Lmx1a	0	0	0	0	0	0	0	0	0	0	0	0	0	0
Lmx1b	0	0	0	0	0	0	0	0	0	0	0	0	0	0
Lrrfip1	1608	1622	1492	1971	1510	1509	1579	1764	1679	1719	1411	1604	1858	1509
Lyl1	889	851	801	863	846	859	642	710	797	975	1068	814	778	806
Macc1	0	3	4	1	0	0	0	0	0	2	0	0	0	0
Maf	7	2	1	461	0	3	138	18	7	5	127	1	18	1
Mafa	2	3	1	15	2	0	7	5	3	5	12	3	4	9
Mafb	0	1	0	339	0	2	22	0	0	0	1	1	0	0
Maff	117	149	98	34	85	164	128	108	141	114	41	160	153	58
Mafg	1092	864	827	799	1073	979	835	771	874	713	1257	1109	973	1027
Mafk	682	689	548	740	751	596	536	552	567	542	797	664	597	661
Max	965	917	855	891	1018	940	1006	953	885	865	856	972	1037	925
Maz	1678	1743	1583	1466	1739	1614	1486	1610	1651	1789	1581	1767	1768	1735
Mecom	0	0	0	2	0	0	3	0	0	0	0	0	0	0
Mecp2	1274	1457	1229	1880	1368	1015	1336	1540	1556	1792	1757	1719	1684	1489
Mef2a	1182	1846	1654	1199	1753	1072	1086	951	1821	1504	1077	2182	1044	1447
Mef2b	664	409	373	93	339	569	646	831	373	381	313	540	754	722
Mef2c	2385	3013	2700	2868	2315	2277	2635	2806	4087	3197	2958	2786	2975	2620
Mef2d	1532	1955	1543	2317	1686	1531	2061	2123	1739	2198	2608	2048	2152	1992
Meis1	14	21	18	38	12	12	9	22	6	14	12	8	23	3
Meis2	3	0	1	0	0	2	0	0	0	0	0	0	1	0
Meis3	83	118	102	299	57	82	120	152	140	117	75	70	140	95
Meox1	0	0	0	0	0	2	0	0	0	0	0	0	0	0
Meox2	0	0	0	0	0	0	0	0	0	0	0	0	0	0
Mesp1	0	0	0	0	0	0	0	0	0	0	0	0	0	0
Mesp2	1	1	0	1	0	3	0	0	1	1	0	3	3	1
Mga	2705	3051	2687	3187	3109	2242	2840	2610	2770	3014	2948	3456	2888	2999
Mitf	14	35	21	68	22	18	35	12	30	24	22	32	7	15
Mixl1	1	0	0	1	1	2	1	0	0	0	0	0	0	0
Mkx	0	0	0	1	0	0	1	0	0	0	0	0	0	0
Mlx	526	378	391	487	432	485	488	506	439	414	452	437	543	504
Mlxip	1349	1579	1237	2481	1481	1264	3369	2274	1647	1991	2434	2124	2469	2179
Mlxipl	0	0	2	2	1	5	2	6	5	1	1	1	7	4
Mndal	466	993	1012	1093	766	477	964	616	928	1200	1023	1057	649	845
Mnt	735	948	567	1008	669	653	821	933	701	819	1321	889	1059	799
Msc	190	1	0	2	5	147	1	6	3	0	0	0	5	1
Msgn1	0	0	0	4	0	1	0	0	0	0	0	0	0	0
Msx1	0	1	0	1	0	0	1	0	0	0	0	0	0	0
Msx2	0	0	1	0	1	0	0	0	0	0	0	0	0	0
Msx3	0	0	0	0	0	0	0	0	0	0	0	0	0	0
Mtf1	1003	753	721	694	917	833	1008	1200	755	853	792	980	1246	884
Mxd1	228	260	190	850	176	172	775	519	313	313	467	363	496	229
Mxd3	204	214	212	65	142	217	286	361	263	423	50	223	374	288
Mxd4	298	1065	878	1528	255	197	881	883	947	2077	1805	534	950	674
Mxi1	277	251	168	234	383	377	514	452	500	346	217	650	615	289
Myb	281	1163	1118	733	1003	285	235	86	1139	1086	419	1078	105	749
Mybl1	259	262	283	149	252	216	273	248	353	361	184	475	247	410
Mybl2	1335	1447	1240	145	1525	1256	1111	981	1117	1141	164	1308	1093	1296
Myc	1279	1298	1230	1000	1516	1202	1068	849	1141	1094	545	1444	1082	1241
Mycl	24	91	45	150	140	39	16	25	38	58	12	58	56	17
Mycn	4	3	2	6	1	4	2	5	0	4	8	4	4	1
Mycs	0	0	0	0	0	0	0	0	0	0	0	0	0	0
Myef2	693	662	528	382	732	673	584	593	618	585	383	747	656	687
Myf5	0	0	0	0	0	0	0	0	0	0	0	0	0	0
Myf6	0	0	0	1	0	0	0	0	0	0	0	0	0	0
Myocd	0	0	1	0	0	0	0	0	0	0	0	0	0	0
Myod1	0	0	0	0	0	0	0	0	0	0	0	0	0	0
Myog	0	0	0	0	0	0	0	0	0	0	0	0	0	0
Mypop	82	75	66	70	54	79	60	100	64	76	46	44	113	43
Myt1	0	0	0	0	0	0	0	0	0	0	2	0	0	0
Myt1l	0	0	0	0	0	0	0	0	0	0	0	0	0	0
Mzf1	45	25	19	26	36	35	58	65	29	67	22	54	76	44
Nacc2	14	28	22	115	12	7	106	9	10	17	47	23	22	43
Nanog	0	0	0	0	0	0	0	1	0	0	0	0	0	0
Ncoa3	1917	1860	1602	2792	1765	1765	2570	2681	2914	2359	3066	2306	2867	2281
Ndn	0	1	1	2	0	1	0	0	0	0	0	1	0	1
Neurod1	0	0	0	0	0	0	0	0	0	0	0	0	0	0
Neurod2	0	0	0	0	0	0	0	0	0	0	0	0	0	0
Neurod6	0	0	0	0	0	0	0	0	0	0	0	0	0	0
Neurog3	0	0	0	0	0	0	0	0	0	0	0	0	0	0
Nfat5	2948	2836	2771	3346	2717	2144	1875	2082	1916	2981	2713	2696	2459	2010
Nfatc1	1374	1965	1910	2656	1474	1105	2056	1358	1681	2173	3426	1728	1329	1986
Nfatc2	276	421	324	1012	320	334	575	361	503	747	744	528	419	404
Nfatc3	2139	2201	1946	2595	2244	2000	2713	2536	2421	2449	2787	2844	2755	2562
Nfatc4	1	2	0	0	0	0	3	0	21	11	0	4	1	4
Nfe2l1	1916	1930	1668	1537	1909	1663	1652	1561	2085	1909	1589	2460	1884	1830
Nfe2l2	688	609	581	897	636	715	662	693	552	542	1056	687	819	683
Nfe2l3	7	5	5	38	6	9	19	18	13	15	30	14	22	28
Nfia	17	25	17	72	25	20	25	45	33	58	28	66	59	13
Nfib	1	0	0	6	0	0	0	1	0	0	2	1	2	1
Nfic	320	348	267	613	294	199	285	263	332	408	730	299	276	248
Nfil3	429	128	78	109	503	604	718	630	1209	79	37	685	839	610
Nfix	231	224	145	181	276	201	151	81	182	126	137	192	112	127
Nfkb1	2475	2779	2560	2361	2737	2147	2731	2321	3067	2806	2564	2657	2409	2760
Nfkb2	2255	2549	2493	1768	2467	2084	1616	1630	2186	2426	1362	2430	1836	1774
Nfx1	2369	2169	2057	1981	2281	2329	1921	1952	2409	2021	2204	2377	2232	2087
Nfxl1	506	442	360	339	536	508	748	425	560	329	350	841	516	578
Nfya	1375	1643	1603	1322	1551	1334	1481	1435	1617	1816	1434	1734	1582	1610
Nfyc	341	372	312	314	334	314	295	325	281	301	333	338	337	340
Nhlh1	1	0	0	0	1	1	0	3	0	0	0	0	1	0
Nhlh2	0	0	0	0	0	0	0	0	0	0	0	0	0	0
Nkrf	829	752	675	299	877	724	463	495	458	543	301	686	563	765
Nkx2-1	0	0	0	0	0	0	0	0	0	0	0	0	0	0
Nkx2-2	0	0	0	0	0	0	0	0	0	0	0	0	1	0
Nkx2-5	0	0	0	1	0	0	0	0	0	0	0	0	0	0
Nkx2-6	0	0	0	0	0	0	0	0	0	0	0	0	0	0
Nkx2-9	0	1	0	0	0	0	0	0	0	0	0	0	0	0
Nkx3-1	0	0	0	0	0	0	0	0	0	0	0	0	0	0
Nkx3-2	0	0	0	1	0	0	0	0	0	0	0	0	0	0
Nkx6-1	0	0	0	0	0	0	0	0	0	0	0	0	0	0
Nkx6-2	1	0	0	0	0	0	0	1	0	0	0	0	0	0
Nobox	0	3	0	0	0	2	1	0	1	0	0	3	0	0
Notch1	772	924	605	1355	1185	533	1715	489	753	816	636	1744	771	1519
Noto	0	0	0	0	0	0	0	0	0	0	0	0	0	0
Npas1	23	22	17	21	20	20	22	36	13	16	20	25	33	38
Npas3	0	0	1	1	1	0	1	0	0	0	0	0	0	0
Npas4	8	15	25	24	5	9	1	0	0	4	0	0	1	0
Nr0b1	0	0	1	0	0	0	0	0	0	0	0	0	0	0
Nr1d1	45	18	12	79	46	51	23	25	17	15	27	33	46	44
Nr1d2	145	244	166	567	232	133	151	49	79	102	762	181	70	186
Nr1h2	892	794	706	1181	824	876	1030	1083	905	924	1314	945	1203	901
Nr1h3	9	14	13	237	6	6	39	11	14	20	16	28	19	8
Nr1h4	0	0	0	0	0	0	0	0	0	0	0	0	0	0
Nr1h5	0	4	0	1	2	0	3	0	2	0	0	0	1	0
Nr1i2	0	0	0	1	1	1	0	0	0	0	0	0	0	0
Nr1i3	6	7	4	5	6	5	6	5	8	3	8	4	4	7
Nr2c1	357	268	238	282	326	325	262	287	239	236	162	338	365	220
Nr2c2	802	1045	766	1114	865	586	984	991	979	1122	1152	1154	1045	1054
Nr2e1	1	0	0	0	0	0	0	0	0	0	0	0	0	1
Nr2e3	0	0	0	2	0	1	0	0	0	0	0	0	0	0
Nr2f1	0	0	0	1	0	0	0	0	0	0	0	0	0	0
Nr2f2	0	0	0	4	0	0	0	0	0	0	0	0	0	0
Nr2f6	150	122	112	91	143	133	66	148	95	103	121	120	178	76
Nr3c1	1010	1335	1205	2015	1114	893	1570	1391	1449	1760	1961	1545	1443	1428
Nr4a1	349	580	464	1124	600	538	373	397	444	643	1065	1211	509	453
Nr4a2	189	156	158	36	114	118	69	56	69	84	8	129	81	8
Nr4a3	77	122	117	208	116	116	137	95	119	256	231	306	106	64
Nr5a1	0	0	0	13	0	0	1	0	0	0	0	0	0	0
Nr5a2	0	6	0	0	6	0	1	0	0	0	0	2	1	0
Nr6a1	240	193	139	61	235	208	110	121	154	80	50	179	122	157
Nrf1	1196	1083	1020	849	1200	1177	1003	1103	1018	1061	1104	1152	1224	1236
Nrl	0	1	0	0	0	0	0	0	0	0	0	2	0	2
Nucks1	2463	2427	2268	1266	2402	2458	2219	2316	2215	2285	1240	2396	2442	2374
Olig2	0	0	0	0	0	0	0	0	0	0	0	0	0	0
Onecut1	0	0	0	0	0	0	0	0	0	0	0	0	0	0
Onecut2	0	1	2	0	3	1	1	1	0	0	0	0	0	0
Onecut3	0	0	0	0	0	0	0	0	0	0	0	0	0	0
Osr2	0	0	0	0	0	1	0	0	0	0	0	0	0	0
Otx1	0	2	5	0	2	0	2	0	3	5	14	0	0	0
Otx2	0	0	0	0	0	0	1	0	0	0	0	0	0	0
Ovol1	3	5	1	3	3	9	9	5	5	6	1	4	6	2
Ovol2	0	0	0	0	1	0	1	0	0	0	0	0	1	0
Ovol3	1	1	0	0	0	1	12	1	2	0	1	1	0	3
Parp1	2535	2753	2494	2235	2709	2363	2337	2400	2720	2760	2706	2807	2648	2623
Patz1	988	1031	935	776	1139	881	862	1049	931	1038	1269	1098	1082	1020
Pax1	0	0	0	0	0	1	0	1	0	0	0	0	1	0
Pax2	0	0	0	0	0	0	0	0	0	0	0	0	0	0
Pax3	0	0	0	0	0	0	1	0	0	1	0	0	0	0
Pax4	0	0	0	0	0	0	0	0	0	0	0	0	0	0
Pax5	4262	4969	4315	4518	4684	3814	4770	4695	4695	5187	4882	5038	5042	4962
Pax6	2	0	1	3	0	1	2	1	0	0	1	1	2	0
Pax7	1	3	2	8	0	1	0	0	2	15	0	1	0	0
Pax8	0	0	2	0	0	1	0	0	1	0	3	2	1	0
Pax9	0	0	0	1	1	0	0	0	0	0	0	0	0	0
Pbx1	54	40	27	158	52	53	143	103	45	55	135	60	112	70
Pbx2	758	638	555	923	633	745	716	935	809	849	887	774	1033	737
Pbx3	253	140	122	115	150	225	167	198	139	111	125	169	247	143
Pbx4	61	123	76	109	49	95	65	144	143	221	126	186	200	94
Pcbp1	1133	1058	1012	829	1141	1104	1020	1073	995	988	847	1040	1094	1069
Pcbp3	205	229	195	124	201	162	103	156	245	177	185	223	197	178
Pcgf6	778	680	636	499	843	728	514	601	585	519	544	706	704	691
Pdx1	0	0	0	0	0	0	0	0	0	0	0	0	0	0
Pgr	0	0	0	0	0	0	1	0	0	0	5	0	0	0
Phb	473	457	425	281	552	504	353	379	310	351	260	422	422	465
Phf6	1533	1591	1400	922	1633	1583	1569	1478	1505	1606	794	1752	1677	1549
Phox2a	0	0	0	0	0	0	0	0	0	0	1	0	0	0
Phox2b	0	0	0	0	0	0	1	0	0	0	0	0	0	0
Pitx1	0	0	0	0	0	0	0	0	0	0	0	0	0	0
Pitx2	1	1	0	0	0	1	0	0	0	0	0	1	1	0
Pitx3	0	0	0	0	0	1	1	0	0	0	0	1	0	0
Pknox1	946	1008	931	841	1049	867	894	922	920	915	858	1087	1000	990
Pknox2	0	0	3	0	0	0	0	0	0	1	0	0	2	1
Plag1	25	30	20	35	20	24	35	38	48	35	19	54	38	30
Plagl1	31	28	12	16	224	31	93	11	13	18	4	185	13	16
Plagl2	1888	1478	1274	972	1631	1535	1488	1441	1886	1422	1100	1706	1572	1431
Plscr1	737	498	458	154	543	702	454	778	400	347	138	581	783	377
Pou1f1	0	1	1	4	2	2	0	0	1	1	0	1	0	0
Pou2f1	968	1470	1052	1706	1235	788	909	1000	1312	1534	1433	1332	1102	1005
Pou2f2	2582	2073	1899	2820	2625	2489	3593	3015	1762	2706	3328	3279	3269	3963
Pou2f3	0	0	0	1	0	0	1	0	1	0	0	0	0	0
Pou3f1	0	0	0	0	1	1	2	1	1	1	0	0	1	1
Pou3f2	0	0	0	0	0	0	0	0	0	0	0	0	0	2
Pou3f3	0	0	0	0	0	1	0	0	0	0	1	0	0	0
Pou3f4	0	0	0	0	0	0	0	0	0	0	0	0	0	0
Pou4f1	11	5	7	2	10	14	6	7	5	3	5	5	17	11
Pou4f2	0	0	0	0	0	0	0	0	0	0	0	0	0	0
Pou4f3	2	0	0	0	2	0	0	0	0	0	0	1	0	0
Pou5f1	1	1	0	0	1	0	0	0	0	0	0	0	1	0
Pou5f2	1	1	0	6	1	0	1	0	2	2	4	0	2	0
Pou6f1	275	99	75	1105	102	373	1395	1219	363	391	1449	605	1148	342
Pou6f2	0	1	0	0	0	0	0	0	0	0	0	0	0	0
Ppara	3	1	0	1	0	0	1	1	0	1	0	1	1	0
Ppard	822	496	470	487	673	812	731	1324	846	822	611	961	1367	641
Pparg	0	0	1	105	0	0	0	0	0	0	0	0	0	0
Prdm1	313	176	308	238	181	182	1599	473	117	74	223	349	272	1075
Prdm2	1349	1535	1301	2474	1551	1108	2008	1698	1801	2034	2414	2014	1793	1795
Prdm4	1103	919	760	703	1041	1013	845	1002	827	851	834	979	1082	903
Prdm5	106	28	35	5	68	101	6	14	66	5	0	33	19	8
Prkn	0	2	0	2	0	0	0	0	0	0	1	0	0	0
Prop1	0	0	0	0	0	0	0	0	0	0	0	0	1	0
Prox1	5	4	2	13	2	5	3	6	2	4	3	1	12	4
Prrx1	0	0	0	0	0	0	1	1	0	0	0	0	0	0
Prrx2	0	2	0	1	0	0	0	0	0	0	3	0	0	0
Prrxl1	0	0	0	1	1	0	1	0	0	0	0	1	0	0
Ptf1a	0	0	0	0	0	0	0	0	0	0	0	0	0	0
Pth	0	0	0	0	0	0	0	0	0	0	0	0	0	0
Pttg1	455	446	400	350	459	515	239	482	434	425	268	474	522	450
Pura	1033	879	827	842	1023	1040	983	1062	867	1008	749	1152	1132	1077
Purb	2847	2830	2725	2516	2871	2704	2462	2920	2665	3041	2277	2790	2946	2729
Purg	51	45	44	74	71	64	87	87	77	56	70	138	99	73
Qrich1	1529	1556	1441	1272	1573	1346	1462	1466	1308	1406	1346	1457	1532	1448
Rara	998	1086	1136	1000	906	1006	678	1300	1009	1331	855	1056	1469	634
Rarb	0	0	0	1	0	0	0	0	0	0	0	0	0	1
Rarg	11	38	32	423	17	10	42	4	13	16	22	23	7	0
Rax	0	0	0	0	0	0	0	0	0	0	0	0	0	0
Rbpj	427	496	505	379	436	463	430	393	493	413	438	527	478	370
Rbpjl	3	2	1	15	1	1	6	11	14	8	48	7	8	6
Rcor1	1026	1098	961	1282	998	933	1321	1329	1313	1238	1136	1313	1496	1281
Rel	2786	3263	3096	2685	2868	2445	2559	2239	3450	3238	3061	3532	2500	2465
Rela	1093	1110	1046	1107	1048	955	1087	1142	1019	1076	1318	1093	1206	1049
Relb	816	1148	998	910	1028	773	816	568	751	881	1120	939	742	844
Rest	940	1299	1064	1338	1012	960	1333	1288	1395	1643	1158	1478	1405	1265
Rfx2	62	122	89	133	83	57	106	121	130	120	40	128	114	99
Rfx4	0	0	0	0	0	0	1	0	1	0	0	0	1	0
Rfx6	0	0	0	0	0	0	0	0	0	0	0	0	0	0
Rhox10	0	0	0	0	0	0	0	0	0	0	0	0	0	0
Rhox11	0	0	0	0	0	0	0	0	0	0	0	0	0	0
Rhox13	2	1	0	0	1	0	1	0	0	0	0	1	0	0
Rhox5	1	0	0	0	0	0	0	0	0	0	0	0	0	0
Rlf	1412	1344	1169	1335	1449	1463	1471	1743	1622	1650	1307	1923	1915	1462
Rora	184	97	95	208	168	196	112	739	141	140	5	532	626	13
Rorb	0	0	0	0	0	0	0	0	0	0	0	0	0	0
Rorc	79	9	7	32	2	42	4	44	3	1	12	0	27	0
Rreb1	728	968	690	1526	772	686	915	997	891	1097	1787	952	1136	998
Runx1	866	799	661	1176	574	783	959	1519	821	879	1164	816	1666	913
Runx2	5	2	2	270	4	5	46	36	2	2	6	2	33	0
Runx3	1890	1582	1386	1123	1755	1796	1676	2040	1591	1729	747	1971	2230	1515
Rxra	478	610	905	447	385	223	79	58	90	254	213	95	39	165
Rxrb	1085	1049	965	1082	1155	1001	1090	1188	1115	1119	1280	1282	1292	1097
Rxrg	0	0	0	0	0	0	0	0	0	0	0	0	0	0
Sall1	0	0	0	0	0	0	0	0	0	0	0	0	0	0
Sall2	79	37	39	138	19	51	37	44	25	32	9	16	43	13
Sarnp	292	276	282	243	300	297	273	290	281	274	249	294	305	279
Satb1	2264	943	735	2531	1044	2747	2279	3091	1807	1237	2447	1923	3767	837
Scrt1	2	1	0	0	0	6	9	16	2	0	0	6	38	2
Scx	7	21	6	27	20	7	7	9	8	13	19	14	18	17
Sim1	0	1	8	0	2	0	0	0	0	2	0	1	0	0
Sim2	0	0	0	0	0	0	0	0	0	0	0	2	0	0
Six1	5	2	6	0	1	3	1	0	0	0	0	1	0	0
Six2	0	0	0	0	3	0	0	0	0	0	0	0	0	0
Six3	1	0	0	2	0	0	0	0	0	1	0	0	0	0
Six4	2	4	6	1	0	4	1	0	4	1	0	6	0	2
Six5	20	18	10	17	17	20	23	16	61	54	2	43	37	6
Six6	1	1	0	0	0	0	0	0	0	0	0	0	0	0
Skil	1116	1412	1199	1677	1485	1009	1988	1220	1311	1488	2250	1899	1274	1980
Smad1	155	146	144	265	264	182	103	85	359	122	219	260	182	89
Smad2	980	1109	1043	938	1289	892	782	821	1046	994	1037	1231	952	1020
Smad3	244	351	337	1011	249	227	1122	434	317	511	675	587	422	693
Smad4	805	798	691	957	850	814	821	876	800	817	1005	913	971	726
Smad5	714	895	757	1154	790	681	648	717	859	838	1063	868	858	759
Snai1	55	228	263	11	136	33	25	25	122	294	8	187	22	38
Snai2	0	2	4	0	0	5	1	0	3	0	0	0	0	1
Snai3	18	18	20	82	7	19	8	16	8	17	36	10	15	6
Sohlh1	0	1	0	0	0	0	0	1	0	0	0	0	0	0
Sohlh2	0	0	0	0	0	0	0	0	0	0	0	0	0	0
Sox1	1	0	1	0	0	0	0	0	0	0	0	0	0	0
Sox10	0	0	0	0	0	0	0	0	0	0	0	0	0	0
Sox11	0	0	0	0	0	0	2	0	0	0	0	0	0	0
Sox12	116	189	141	46	257	140	153	146	331	181	143	376	224	271
Sox14	0	0	0	0	0	0	0	0	0	0	0	0	0	0
Sox15	5	2	5	1	8	4	2	5	5	2	1	1	7	2
Sox17	0	0	0	2	0	0	0	0	0	0	1	0	0	0
Sox18	0	1	0	5	0	0	0	0	1	1	0	0	0	0
Sox2	0	0	0	0	0	0	0	0	0	0	0	0	0	0
Sox21	0	0	0	0	0	0	0	0	0	0	0	0	0	0
Sox3	0	0	0	0	0	0	0	0	0	0	0	0	0	0
Sox30	0	0	2	4	0	0	2	1	1	2	0	0	0	0
Sox4	27	48	35	121	34	10	7	24	102	55	130	90	38	30
Sox5	404	14	17	55	32	479	150	517	4	25	46	36	939	146
Sox6	1	3	1	35	0	0	0	3	1	0	0	0	1	1
Sox7	0	0	1	3	0	1	0	0	0	1	0	0	0	0
Sox8	0	1	0	1	2	1	16	2	3	0	0	2	2	3
Sox9	0	1	0	0	1	0	3	0	0	0	0	0	0	0
Sp1	2406	2683	2396	2577	2500	2205	2395	2535	2547	2746	2561	2890	2750	2633
Sp2	779	818	599	792	734	652	691	733	692	758	804	822	812	798
Sp3	1337	1461	1278	1533	1340	1353	1397	1399	1434	1508	1449	1528	1452	1474
Sp4	555	647	521	1164	568	575	653	699	630	788	843	893	801	659
Sp5	1	0	0	0	0	1	2	0	1	0	0	3	1	0
Sp6	0	0	0	1	0	0	0	0	0	0	0	1	0	0
Sp7	0	1	0	0	0	0	0	0	0	0	0	0	0	0
Sp8	2	0	0	0	0	1	0	1	0	0	0	0	0	0
Sp9	3	0	0	0	4	4	1	2	3	1	0	4	5	3
Spdef	0	3	2	0	0	0	1	0	0	0	0	1	0	0
Spi1	658	561	539	747	587	595	631	741	535	630	790	532	773	622
Spib	1630	1855	1813	1974	1613	1457	1844	1742	1706	2090	2089	1966	1682	1945
Spic	6	34	24	371	4	2	48	2	5	14	33	4	3	4
Srebf1	1368	1601	1301	1399	1433	1403	1658	1861	1868	1929	1497	1928	2104	1863
Srebf2	3294	3482	3116	2810	3514	3147	3495	3458	3416	3739	3617	3756	3714	3598
Srf	1028	1077	984	852	1062	978	916	957	837	931	781	901	1089	980
Sry	0	0	0	0	0	0	0	0	0	0	0	0	0	0
Stat1	938	936	834	1020	1088	913	1381	741	997	1141	654	1233	850	916
Stat2	769	983	891	1714	879	754	2535	1626	1985	2107	1885	1991	1884	1409
Stat3	2769	1908	1629	1979	2201	2652	2978	3328	2289	2077	2015	2525	3511	2266
Stat4	661	483	407	545	698	661	738	617	594	495	462	742	666	389
Stat5a	1624	909	914	754	1057	1460	780	1421	1116	827	799	1082	1742	753
Stat5b	1322	1211	1077	1570	1338	1341	1363	1594	1536	1358	1575	1570	1842	1214
Stat6	2096	2020	2013	2107	2082	1983	1946	2176	2054	2128	2155	2179	2310	1858
T	0	0	0	0	1	1	0	0	1	0	0	0	0	0
Tal1	3	5	4	178	3	4	1	1	1	1	12	2	2	1
Tal2	1	2	7	0	4	2	2	0	0	1	1	1	0	2
Tbpl1	677	592	511	576	648	702	554	666	622	557	608	790	750	635
Tbr1	5	3	3	2	2	5	2	3	1	4	2	1	3	2
Tbx1	0	0	0	0	1	0	0	1	0	0	0	0	0	0
Tbx10	0	0	0	2	0	0	0	0	0	0	0	0	1	0
Tbx15	1	2	0	0	0	0	0	0	1	0	0	2	0	0
Tbx18	0	0	0	0	0	0	0	0	0	0	0	0	0	0
Tbx19	1	16	9	5	11	2	1	0	4	17	0	7	4	2
Tbx2	1	6	2	13	2	1	2	1	1	2	27	0	1	1
Tbx20	0	0	0	0	0	0	0	0	0	0	0	0	0	0
Tbx21	1184	272	304	420	391	1055	1014	1318	26	172	61	90	1308	25
Tbx22	0	0	0	0	0	0	0	0	1	0	0	0	0	0
Tbx3	1	0	0	2	0	0	1	0	0	0	0	0	0	0
Tbx4	1	0	0	0	0	0	0	0	0	0	0	1	0	0
Tbx5	0	0	0	0	0	0	0	0	0	0	0	0	0	0
Tbx6	19	19	13	219	20	18	69	116	118	103	386	117	125	50
Tcf12	1454	1547	1379	1555	1521	1271	1578	1546	1727	1402	1512	1850	1670	1564
Tcf15	0	0	0	0	0	2	1	0	0	0	0	0	1	2
Tcf20	1848	2096	1779	2004	2042	1550	1906	1731	1756	2031	1820	2262	2016	2031
Tcf21	0	0	0	6	0	0	0	0	0	0	0	0	0	0
Tcf23	0	0	0	2	0	0	0	0	0	0	1	0	0	0
Tcf24	4	4	4	3	1	2	2	1	1	2	2	9	2	2
Tcf3	1776	1990	1808	1659	2038	1599	1778	2151	2018	1958	1913	2050	2192	1982
Tcf4	1989	2359	2177	1883	1753	2048	2439	2256	1928	2616	2267	2355	2342	2557
Tcf7	102	425	306	1684	275	116	604	103	182	240	89	240	138	18
Tcf7l1	7	190	117	13	57	4	5	8	64	84	0	48	9	4
Tcf7l2	5	17	20	76	11	3	12	4	15	8	5	21	2	2
Tcfl5	0	1	1	0	1	0	1	0	0	0	0	0	0	0
Tead1	15	1	2	1	12	21	1	9	4	1	1	4	7	5
Tead2	104	136	111	103	89	73	66	92	49	112	162	66	91	55
Tead3	8	1	0	2	2	3	7	13	9	2	2	5	21	2
Tead4	0	0	0	0	0	0	0	0	0	0	0	0	0	0
Tef	873	1027	790	986	913	700	784	814	764	939	1345	983	927	860
Tfap2a	6	2	1	4	2	6	1	3	1	2	0	1	1	1
Tfap2b	0	0	1	1	0	0	1	0	0	0	1	0	0	0
Tfap2c	0	0	1	0	0	0	1	0	0	1	0	4	0	0
Tfap2d	0	0	0	0	0	0	0	0	0	0	0	0	0	0
Tfap2e	2	0	1	0	0	0	0	0	0	0	2	0	1	0
Tfap4	483	407	372	273	530	449	278	232	284	259	214	440	321	416
Tfcp2	251	239	244	248	247	251	147	209	230	227	202	328	238	192
Tfdp1	944	887	861	350	971	912	776	830	799	771	325	863	901	861
Tfdp2	472	614	452	652	446	386	500	508	512	614	657	737	586	427
Tfe3	770	992	908	787	874	688	854	720	869	938	809	989	860	877
Tfeb	863	1024	923	921	788	795	792	1181	840	1237	1181	1076	1096	956
Tfec	0	0	1	56	0	0	7	0	0	0	0	0	0	0
Tgif1	824	984	806	854	965	692	1063	516	913	842	1071	1317	683	943
Tgif2	28	36	25	30	39	32	21	21	41	39	18	54	33	31
Tgif2lx1	0	0	0	0	0	0	0	0	0	0	0	0	0	0
Thap1	377	350	268	222	408	402	251	295	283	289	189	395	374	305
Thap11	561	407	369	358	513	539	447	508	394	425	453	543	562	475
Thra	59	55	26	242	87	106	164	137	130	116	176	232	250	170
Thrb	19	18	9	48	27	11	14	6	148	25	3	86	15	8
Tle4	734	993	812	1118	739	672	947	943	1084	1035	1320	926	994	994
Tlx1	0	0	0	4	0	0	0	0	0	0	0	0	0	0
Tlx2	0	0	0	1	0	0	0	0	0	0	0	0	0	0
Tlx3	0	0	0	0	0	0	0	0	0	0	0	0	0	0
Tox2	28	4	4	58	0	27	15	22	1	3	1	0	20	0
Trp53	1054	1218	1054	1157	1225	1007	1010	941	1004	1123	1105	1195	1005	1151
Trp63	4	13	10	2	5	2	1	0	6	7	0	2	1	0
Trp73	111	140	72	3	500	25	384	6	13	16	4	154	5	224
Tsc22d1	80	165	164	457	94	61	113	62	112	180	165	147	80	43
Twist1	5	1	5	0	4	2	0	0	1	0	0	1	0	0
Twist2	0	0	0	0	0	0	0	0	0	0	0	0	0	0
Txk	8	14	15	853	6	11	144	8	10	8	60	3	4	7
Usf1	554	502	427	648	497	569	715	700	543	611	685	604	757	591
Usf2	426	462	381	443	424	420	419	513	411	456	548	476	540	457
Vax1	0	0	0	0	0	0	0	0	0	0	0	0	0	0
Vax2	0	0	2	0	1	0	0	0	0	1	0	0	0	0
Vdr	13	4	1	12	5	13	14	15	62	2	1	7	23	6
Vezf1	887	950	824	1417	972	865	947	907	1130	1158	1541	1159	951	974
Vgll1	0	0	0	0	0	0	0	1	0	0	1	0	0	1
Vgll2	0	0	0	0	0	0	0	0	0	0	0	0	0	0
Vgll3	0	0	0	1	0	0	0	0	0	0	0	0	0	0
Vrtn	3	1	0	0	1	1	0	1	0	0	0	0	0	0
Wt1	0	0	1	1	1	0	0	0	0	0	0	0	0	0
Xbp1	760	858	872	987	807	727	1698	867	1544	861	857	1068	924	1231
Ybx1	959	925	923	650	989	927	840	873	914	881	713	952	913	895
Ybx3	1444	1261	1224	589	1516	1429	994	983	1035	920	559	1273	1158	1210
Ylpm1	1892	1990	1641	1700	1886	1565	1644	1741	1602	1845	1719	2011	1988	1703
Yy1	1786	1683	1461	1600	1835	1806	1633	2016	1701	1789	1729	1989	2194	1886
Yy2	0	0	0	0	0	0	0	0	0	0	0	0	0	0
Zbtb12	358	346	296	194	418	344	195	326	286	315	268	376	373	316
Zbtb14	308	318	276	282	301	276	265	264	278	300	311	316	300	290
Zbtb16	0	0	0	77	0	0	3	0	0	0	3	0	1	0
Zbtb17	845	837	768	705	852	683	563	675	720	671	742	796	738	647
Zbtb2	391	363	321	475	315	357	359	364	382	349	536	414	370	337
Zbtb20	313	334	280	1914	261	581	1417	185	351	601	1162	544	368	1067
Zbtb21	659	670	511	586	676	568	594	505	626	577	639	839	683	534
Zbtb26	399	374	343	477	454	405	364	435	407	532	399	648	549	437
Zbtb32	1313	359	354	180	1147	1350	1442	1294	190	344	214	1218	1489	1423
Zbtb34	372	379	376	444	438	324	346	325	378	407	373	524	350	430
Zbtb37	641	902	796	1913	810	514	608	607	821	1014	1418	759	657	852
Zbtb4	430	459	399	1752	251	398	785	985	725	1182	1731	580	1034	589
Zbtb45	529	448	377	279	445	517	368	465	261	394	262	310	437	419
Zbtb5	557	654	546	515	812	516	829	544	732	796	537	897	652	817
Zbtb6	527	576	515	693	601	494	562	572	497	599	612	617	587	641
Zbtb7a	1406	1320	1174	1762	1295	1282	1502	1816	1385	1587	1893	1568	1912	1559
Zbtb7b	375	225	246	1284	362	452	656	854	679	601	1048	868	903	712
Zc3h8	329	289	288	164	365	304	183	170	171	188	227	222	204	290
Zeb1	1077	1122	919	1156	1207	924	963	828	1051	935	999	1295	992	1001
Zeb2	1298	761	543	976	684	1042	1302	1909	503	631	794	942	1944	1169
Zfat	322	249	188	210	267	265	204	250	255	226	158	339	311	261
Zfhx3	9	37	17	58	22	4	23	11	37	32	9	14	7	16
Zfp13	1	1	0	2	5	0	0	3	4	1	3	5	1	1
Zfp131	1207	1063	987	866	1221	1206	1044	1062	1103	1031	859	1355	1264	1163
Zfp143	710	662	594	762	735	687	610	713	740	657	741	860	830	723
Zfp148	1313	1363	1221	1427	1322	1207	1182	1392	1221	1405	1280	1594	1542	1316
Zfp202	236	294	292	142	329	189	87	78	159	165	100	225	102	108
Zfp217	1332	1335	1247	1559	1095	1209	1441	2466	1987	1669	1785	1503	2532	1307
Zfp219	198	238	173	345	263	146	226	128	347	273	446	349	178	172
Zfp239	566	383	394	181	481	459	218	369	344	307	142	417	445	306
Zfp24	952	847	845	743	931	971	881	1044	842	910	758	1067	1082	922
Zfp263	811	925	814	1221	935	795	973	995	1102	963	1339	1101	1154	1025
Zfp281	990	909	796	856	1040	936	1307	1485	913	802	627	1099	1494	901
Zfp292	1770	1955	1617	2434	1798	1643	2163	2345	2294	2552	1995	2514	2516	2215
Zfp352	0	0	0	0	0	0	0	0	0	0	0	0	0	0
Zfp367	713	926	779	455	783	795	693	693	795	916	492	914	748	802
Zfp382	223	232	234	178	257	150	210	229	227	288	159	339	206	207
Zfp384	759	833	747	902	735	620	796	829	736	845	902	794	894	825
Zfp42	0	0	0	0	0	0	0	0	0	0	0	0	0	0
Zfp467	41	131	133	242	33	45	48	66	158	214	191	76	55	26
Zfp523	250	371	342	310	281	194	215	377	390	445	299	371	439	216
Zfp536	0	2	2	1	7	0	0	0	1	5	0	0	2	0
Zfp639	893	746	701	746	854	893	761	807	839	704	778	892	950	795
Zfp654	686	751	630	822	725	735	724	877	878	985	607	1052	947	797
Zfp668	448	423	348	373	418	377	392	491	438	487	439	434	531	398
Zfp692	540	456	424	509	594	514	403	403	515	500	627	601	519	511
Zfp715	619	687	622	820	559	639	542	769	593	782	992	714	866	569
Zfp746	853	879	768	895	815	754	739	821	744	774	1037	834	871	732
Zfp750	7	15	7	5	14	2	2	3	2	7	1	11	4	6
Zfp90	33	46	24	62	27	32	39	23	38	70	56	56	43	28
Zfpm1	1180	1183	1060	591	1309	890	671	838	773	910	873	1327	952	1161
Zgpat	621	632	616	976	688	509	687	654	616	749	883	682	742	697
Zic1	0	0	0	0	0	0	0	0	0	0	0	0	0	0
Zic2	0	0	0	0	2	0	0	1	0	0	1	0	0	0
Zic3	0	0	0	0	0	0	0	0	0	0	0	0	0	0
Zic4	1	0	0	2	0	0	0	0	0	0	1	0	0	0
Zic5	4	1	0	0	2	2	0	2	1	1	0	0	2	0
Zkscan3	890	803	882	1271	855	755	1018	1281	1275	1382	1182	1366	1393	1033
Zmym2	1111	1106	1096	1564	1216	1190	1172	1310	1216	1331	1881	1465	1465	1250
Zmym3	839	1165	916	1060	1051	782	840	1088	1136	1251	1108	1279	1222	960
Zmym4	1155	1287	1140	923	1313	1020	917	1015	1203	1210	1098	1452	1093	1099
Zmym5	599	714	706	1228	592	582	764	774	716	896	1656	778	857	732
Zmym6	406	365	416	772	406	361	431	488	503	554	760	668	596	438
Zscan21	406	418	425	346	447	384	380	373	381	395	412	508	465	427
