## Supplementary Tables for "BATF3-dependent induction of IL-27 in B cells bridges the innate and adaptive stages of the antibody response": Table S7.xlsx

### Sheet: Sheet1
gene	RNA_13_WT_CD154_IL21_24h	RNA_16_WT_CD154_IL4_24h	RNA_12_WT_CD154_24h	RNA_10_WT_Nil_0h	RNA_14_WT_LPS_CD154_24h	RNA_15_WT_LPS_CD154_IL21_24h	RNA_11_WT_LPS_24h	RNA_26_WT_CD154_IL21_24h	RNA_29_WT_CD154_IL4_24h	RNA_25_WT_CD154_24h	RNA_23_WT_Nil_0h	RNA_27_WT_LPS_CD154_24h	RNA_28_WT_LPS_CD154_IL21_24h	RNA_24_WT_LPS_24h
Gdf5	0	0	0	0	0	1	0	0	0	0	0	0	0	0
Gm13272	0	0	1	0	0	0	0	0	0	0	0	0	0	0
Ifna4	0	0	0	0	0	0	1	0	0	0	0	0	0	0
Il1f6	0	0	0	0	0	0	1	0	0	0	0	0	0	0
Inhbc	0	0	0	0	0	0	0	0	0	0	0	1	0	0
Sectm1a	0	0	0	0	0	0	1	0	0	0	0	0	0	0
Tslp	0	0	0	1	0	0	0	0	0	0	0	0	0	0
Wnt5a	0	0	0	1	0	0	0	0	0	0	0	0	0	0
Gdf6	0	0	0	1	0	0	0	0	0	0	1	0	0	0
Gdf7	0	1	0	0	0	0	0	0	0	0	1	0	0	0
Bmp4	0	0	1	1	0	0	1	0	0	0	0	0	0	0
Ifnz	0	0	0	2	1	0	0	0	0	0	0	0	0	0
Inhbb	0	0	0	0	0	0	1	0	0	0	0	1	0	1
Cxcl17	1	0	0	2	0	0	0	0	0	0	0	0	1	0
Il22	0	0	0	0	0	0	4	0	0	0	0	0	0	0
Nodal	0	0	0	1	0	0	0	0	0	0	1	0	0	2
Thpo	0	0	1	0	0	1	1	1	0	0	0	0	0	0
Ccl12	0	0	0	0	0	0	5	0	0	0	0	0	0	0
Cxcl5	0	0	0	1	0	0	2	0	0	0	3	0	0	0
Gm13283	0	1	0	0	1	0	0	0	2	1	0	0	0	1
Il34	2	0	0	3	0	1	0	0	0	0	0	0	1	0
Il5	0	1	0	0	2	1	1	0	0	0	0	1	1	0
Areg	0	0	0	2	0	0	1	3	0	0	0	0	2	0
Il3	3	0	0	0	0	3	1	0	0	0	0	1	0	0
Bmp10	1	1	2	0	1	0	0	0	4	0	0	0	0	0
Ifnk	0	0	1	2	1	1	3	0	0	1	0	0	1	0
Il13	0	0	0	1	4	0	2	0	0	1	0	2	0	0
Il17d	1	0	1	1	2	0	0	0	0	0	0	2	1	2
Lefty2	0	0	0	0	0	0	0	3	2	0	0	1	4	0
Slurp1	0	0	0	5	1	1	0	0	1	0	0	2	0	2
Il11	1	2	0	1	3	0	0	0	1	0	1	0	1	3
Ctf2	0	0	2	0	3	1	1	3	0	0	0	2	0	2
Il19	0	1	0	0	0	5	4	0	0	0	0	3	1	1
Cxcl13	0	0	0	15	0	0	0	0	0	0	0	0	1	0
Scgb3a1	1	0	0	3	0	0	2	5	0	1	1	1	5	0
Edn1	0	0	0	0	1	0	22	0	1	0	1	0	0	0
Ccl24	0	0	0	25	0	1	0	0	1	0	0	0	0	0
Crlf1	1	0	0	2	0	3	10	2	0	0	1	1	3	4
Tnfsf13	2	0	2	15	1	2	1	0	1	0	0	1	1	2
2610528A11Rik	2	2	1	9	1	2	1	0	1	1	1	2	2	4
Bmp2	0	5	6	11	0	0	1	0	0	1	5	0	0	0
Gdf3	0	1	0	27	0	1	0	0	0	0	2	0	0	0
Il7	4	3	1	2	2	4	6	2	1	0	0	2	4	0
Inhbe	3	2	0	0	0	1	1	0	4	1	0	15	1	4
Bmp6	1	4	4	9	1	0	1	0	6	2	3	0	0	2
Inha	1	0	0	0	1	1	1	5	11	2	0	3	9	1
Ccl7	0	0	0	0	1	0	34	0	0	0	0	0	1	0
Cxcl1	0	2	0	0	1	1	27	0	2	0	0	4	0	1
Gdf9	2	2	4	4	2	3	7	2	1	4	1	0	3	3
Fam3b	4	4	2	3	0	0	1	0	12	4	2	8	0	1
Cxcl11	8	0	1	0	2	14	6	1	2	1	0	7	0	0
Bmp8b	1	4	1	5	2	3	4	0	3	5	3	7	3	3
Il17f	6	2	2	5	6	3	3	2	3	4	2	6	2	3
Il2	9	1	14	2	12	4	3	0	0	2	1	3	0	0
Il23a	3	3	3	0	4	2	3	2	8	2	1	16	3	2
Ccl17	1	5	9	8	7	1	0	0	1	4	15	1	0	1
Wnt1	1	5	21	0	1	4	0	2	4	3	7	0	5	1
Il12b	1	5	1	24	5	1	8	1	1	1	3	1	2	1
Tgfb2	7	4	3	8	3	4	8	0	4	6	2	5	0	3
Cxcl3	2	3	4	1	3	7	33	0	0	0	0	1	1	3
Bmp7	0	1	6	45	0	1	6	0	0	0	2	0	0	0
Il4	2	3	1	22	5	6	5	1	6	4	4	6	3	3
Kitl	1	1	0	68	0	1	0	0	0	0	0	0	0	0
Tnfsf12	3	3	0	41	1	0	12	2	0	0	2	7	1	0
Ccl28	11	6	9	13	4	5	0	2	2	2	3	6	8	3
Csf3	1	2	4	4	10	4	43	0	0	2	6	1	1	1
Tnfsf13b	4	2	5	26	1	4	10	7	0	4	7	3	4	2
Ctf1	9	7	10	2	7	7	7	2	5	9	0	10	5	1
Gdf15	1	4	2	14	8	1	24	2	8	2	1	11	1	7
C1qtnf4	4	4	1	8	1	7	9	12	7	4	3	9	13	5
Cntf	12	10	4	7	7	5	6	8	8	9	4	6	9	8
Inhba	8	3	0	6	5	9	73	0	1	0	1	0	1	0
Il17c	8	12	7	19	8	4	8	3	4	8	18	1	7	10
Il1f9	1	0	0	96	0	2	18	0	0	0	0	0	0	0
Cxcl12	11	3	2	45	2	9	1	23	0	0	1	2	33	0
Ppbp	0	1	0	86	0	1	22	1	0	0	21	0	2	1
Ccl2	2	7	4	11	2	1	109	0	0	0	0	0	0	1
Lif	14	5	3	11	6	14	39	22	3	4	0	2	24	1
Pf4	1	10	4	38	0	1	26	3	2	1	76	3	0	2
Cxcl9	0	2	0	109	1	0	53	0	7	2	0	1	0	0
Cxcl2	0	5	4	62	9	5	73	2	3	7	0	8	0	4
Fasl	0	4	8	143	2	2	17	1	4	4	9	0	0	0
Cmtm8	6	7	10	12	3	11	12	16	38	10	31	17	19	11
Ifng	2	2	0	42	0	0	143	9	6	1	9	0	1	0
Ccl27a	11	6	14	16	13	12	18	20	8	18	17	26	27	10
Il1a	8	8	4	29	9	6	119	7	5	6	5	10	8	9
Ccl1	0	57	143	2	8	0	0	1	5	7	10	3	0	2
Il21	56	0	0	13	1	67	1	34	0	0	0	1	66	0
Tnfsf18	20	20	23	27	5	10	23	35	8	24	14	9	15	18
Xcl1	5	28	47	95	7	2	45	1	5	16	1	2	0	0
Il24	37	2	0	17	1	55	4	49	1	2	36	0	98	8
Csf2	3	31	33	3	139	0	9	0	3	12	0	76	0	6
Tnfsf11	20	28	41	77	30	20	24	20	6	11	2	16	19	18
Timp1	203	4	8	5	6	132	3	39	4	2	3	5	28	0
Cxcl16	35	26	32	94	74	18	87	8	6	18	18	35	10	9
Lefty1	26	1	3	27	1	34	13	149	9	11	5	9	182	3
Ccl6	7	28	6	414	5	3	11	3	2	4	4	2	2	0
Bmp8a	31	2	3	4	7	35	19	191	5	5	2	15	189	12
Il1rn	30	18	10	79	7	33	221	19	21	10	0	30	75	2
Cx3cl1	5	99	118	7	146	10	24	2	20	24	23	69	0	10
Il15	26	50	62	72	79	22	69	10	42	60	7	84	11	10
Il33	47	20	18	2	42	99	19	108	9	17	3	87	316	27
Il18	13	78	95	164	37	15	31	35	46	162	92	84	26	30
Tnfsf14	46	95	187	167	70	55	14	30	19	41	125	9	31	24
Cd70	83	116	136	0	213	69	6	10	85	72	4	132	4	13
Tnfsf15	4	38	35	1	314	2	75	2	48	44	1	435	1	4
Il1b	2	3	5	702	14	14	233	3	3	3	2	6	12	6
Il6	17	88	46	12	317	29	116	5	55	20	1	229	8	121
Il27	277	19	11	10	133	379	7	63	11	8	0	41	193	2
Cd40lg	177	142	270	212	145	128	13	15	9	18	2	11	12	1
Ccl4	169	87	153	84	95	93	82	92	32	113	116	43	33	19
Ccl9	363	94	117	259	113	171	26	51	5	9	5	7	25	0
Ccl5	14	17	20	335	218	27	228	21	18	19	22	263	19	39
Pglyrp1	48	68	50	281	22	90	56	116	83	161	170	53	131	17
6030468B19Rik	62	142	104	40	70	47	108	44	216	186	83	167	46	41
Tnfsf8	60	31	56	497	120	51	189	3	39	28	14	212	24	35
Batf3	255	12	6	98	135	324	24	130	31	5	1	92	277	33
Il10	102	35	43	10	23	91	467	136	8	14	18	38	140	337
Fgf2	105	136	102	269	98	108	96	87	87	132	166	122	105	94
Bmp1	140	322	341	24	180	95	41	70	216	143	5	113	71	33
Tnfsf4	426	219	411	30	130	109	69	222	82	103	6	58	40	14
Cxcl10	455	46	24	32	269	385	369	37	22	16	0	278	46	31
Tgfb3	21	18	12	121	9	46	84	265	11	86	1127	13	221	26
Mif	171	158	143	101	193	181	167	174	170	167	103	186	190	169
Ccl3	286	242	330	169	307	144	170	77	45	198	75	162	36	50
Cmtm3	146	268	262	295	188	132	128	102	152	222	193	148	117	127
Tnfsf10	186	75	49	416	58	155	302	481	68	89	78	125	374	66
Ccl25	162	161	144	143	132	149	240	246	168	199	151	233	292	192
Tnfsf9	206	193	226	47	311	240	81	188	324	248	68	303	232	128
Spp1	495	244	335	19	133	256	57	456	114	250	60	201	231	108
Flt3l	150	162	140	631	103	133	239	235	221	278	351	197	277	170
Osm	379	122	116	393	146	358	115	496	107	122	277	167	498	154
Il12a	116	349	297	262	247	143	341	171	123	308	280	352	286	282
Ebi3	394	483	430	148	583	385	249	182	485	483	151	556	251	289
Hmgb1	361	470	390	447	395	367	332	361	357	322	340	303	424	330
Tnf	301	474	541	334	534	310	379	322	269	543	147	401	437	416
Crlf2	333	389	420	516	286	290	384	375	376	464	655	396	452	295
Lta	331	482	498	418	368	361	238	521	428	643	217	375	561	273
Cklf	293	502	438	764	344	277	353	385	484	732	654	542	478	404
Gdf11	226	530	497	714	244	201	165	344	783	1102	1075	467	325	392
Vegfa	432	279	155	53	500	615	579	361	1384	471	41	1142	766	593
Csf1	529	379	286	255	299	493	702	1635	572	228	81	437	1796	68
Cmtm7	241	654	541	780	521	259	572	397	572	712	861	668	395	622
Clcf1	254	418	349	1390	193	241	548	574	538	864	1616	431	578	549
Aimp1	709	673	627	484	716	667	580	594	608	604	470	650	667	586
Ltb	422	757	739	957	636	569	689	637	711	909	924	758	762	658
Il16	638	782	723	1292	786	687	1080	812	859	913	1293	922	939	1005
Ccl22	1572	1831	1770	172	2031	1471	426	435	1435	1457	259	1720	506	533
Tgfb1	1041	1155	1138	1372	1044	976	1021	1264	1034	1295	1428	1066	1287	1109
Grn	1241	1644	1587	1093	1613	1096	1565	879	1255	1659	1371	1674	856	1678
Gpi1	1457	1254	1152	1324	1441	1512	1730	1673	1771	1789	1403	1901	1861	1660
Nampt	1540	1718	1754	830	1984	1616	1728	1410	1766	1694	1012	2106	1647	1614
