## Supplementary Tables for "BATF3-dependent induction of IL-27 in B cells bridges the innate and adaptive stages of the antibody response": Table S9.xlsx

### Sheet: Fig.3.E Batf3 cytokine
gene	RNA_37_Batf3_WT_LPS_antiCD40_IL21_48h	RNA_38_Batf3_WT_LPS_antiCD40_IL21_48h	RNA_39_Batf3_WT_LPS_antiCD40_IL21_48h	RNA_40_Batf3_KO_LPS_antiCD40_IL21_48h	RNA_41_Batf3_KO_LPS_antiCD40_IL21_48h	RNA_42_Batf3_KO_LPS_antiCD40_IL21_48h
Osm	126.242	119.234	129.693	251.353	251.925	281.477
Ccl22	1429.69	1443.47	1339.18	1037.05	1117.59	958.78
Il27	194.623	197.316	221.068	97.5532	98.4892	120.214
Csf1	117.826	101.296	102.183	201.258	188.685	198.402
Clcf1	174.635	219.475	196.505	304.085	290.284	347.937
Cxcl10	391.35	358.757	344.866	220.593	272.66	238.473
Nampt	1453.88	1446.64	1343.11	1124.06	1259.62	1047.72
Il10	104.149	87.5789	84.4971	152.921	162.766	167.127
Crlf2	36.8205	58.0342	60.9165	89.6435	104.71	101.644
Ccl4	4.20806	4.22067	6.87767	21.9715	19.6978	22.479
Ebi3	380.829	413.626	384.167	297.054	300.651	326.435
Spp1	99.9414	60.1446	74.6719	106.342	137.885	124.123
Il6	42.0806	49.5929	50.1088	29.8812	22.808	21.5017
Cmtm7	167.27	168.827	161.134	217.078	196.978	244.337
Tnfsf9	143.074	123.455	136.571	95.7955	102.636	88.9388
Cxcl9	4.20806	5.27584	0.982525	0	0	0
Lefty1	4.20806	5.27584	3.9301	14.9406	13.4775	11.7282
Ltb	237.755	241.633	255.456	279.477	300.651	302.001
Bmp8a	5.26008	2.11034	4.91262	12.304	14.5142	9.7735
Ccl3	25.2484	17.9379	25.5456	40.4275	27.9917	49.8448
Tnfsf4	33.6645	24.2689	26.5282	43.9429	53.9099	37.1393
Il15	18.9363	27.4344	30.4583	15.8194	13.4775	11.7282
