## Supplementary Tables for "BATF3-dependent induction of IL-27 in B cells bridges the innate and adaptive stages of the antibody response": Table S13.xlsx

### Sheet: Sheet1
Unique to CD154+IL27 vs CD154	common genes	Unique to CD154+IFNγ vs CD154
Atp1a3	Iigp1	Gm8714
Gm15294	F830016B08Rik	Cxcl9
Car3	Gm4841	Gm5970
C230096K16Rik	BC023105	Batf2
Kif5a	Serpina3f	Gm50237
Camkk1	Klhl33	Ubd
Gpm6a	Pls1	Klrk1
Tgfb3	Gm4951	Btnl4
Unc13a	Insrr	Adgrf3
	Tgtp1	Gpr33
	Apol7e	Cttnbp2nl
	Btnl6	Gm5960
	Gm46519	Ddn
	Cxcr3	Cxcl11
	Omp	F2rl2
	1110032F04Rik	Gzma
	Gbp10	Trpc1
	Tbkbp1	Btnl5-ps
	Tbx21	Lpar3
	Cxcl10	Gm43913
	Gbp6	Cgnl1
	Il12rb1	Gm3534
	Prkcq	Il12rb2
	Sh3bp4	Plxnb3
	Fgl2	Icos
	Gm17334	Slamf8
	Smtnl2	Fcgr4
	Gm12185	Tnp2
	Olfr56	Acod1
	Nlrp1b	Procr
	Socs1	Tnfsf15
	Ffar2	Gm15788
	Slfn1	Arhgap8
	Ccrl2	Ston2
	Xdh	Tsku
	Socs3	Tnc
	Ly6c2	F2rl1
	Ifi211	Ifi204
	Fblim1	Fam183b
	Slc6a9	Vwa3b
	Serpina3e-ps	Soat2
	Tgtp2	Ffar3
	Adgrl2	Cacna2d1
	Gpr15	Ido1
	Gm12216	Kdr
	Gm12250	Pkp2
	Serpina3g	Ccl5
	Mgarp	Gm12034
	Bcl2l14	Tgm2
	Stard8	Atf3
	Pltp	4930428O21Rik
	Irgm2	Arl4d
	9330175E14Rik	Plscr4
	Pxmp2	Pde7b
	Tlr12	Nos2
	Trib3	1700065D16Rik
	Irf1	Ifi44
	Mlkl	Ifitm3
	Igtp	Bdkrb1
	Ighg2c	Ly6i
	Sidt1	C1qtnf6
	Spo11	Gbp7
	Gbp8	Slit1
	Ak4	Dusp8
	Parp12	Lratd2
	Lair1	Ermap
	Ifi207	Ptgs2
	Rhobtb1	Klrd1
	Gbp2	Dmtn
	Oasl2	Plagl1
	Serpinb9	Bmpr1a
	Zbp1	Gm12188
	Ctla4	Nrip3
	Dnaaf3	Gm43714
	Abtb2	Cish
	Il2rb	Vldlr
	Capn5	AA467197
	Il15ra	P2ry14
	Oas3	Alox5ap
	Plin2	Prr36
	Rasa4	Atp7b
	Plaat3	Il18rap
	B3gnt3	Hspa1b
	Jun	Gm15283
	Egln3	Calhm6
	Slc16a3	Gm47567
	Gnb4	Fggy
	Cabp4	Gm9574
	Ube2l6	9530082P21Rik
	Gng12	P4ha2
	Gm11131	Phf11a
	Cdh17	Bst1
	Gpr157	Lgr5
	Gbp4	Ccser1
	Hemgn	Maf
	Lacc1	Gm12065
	Nt5c3	Cables1
	Gca	Gm14137
	Ifi47	Gm26531
	Cd300lf	Cdkn1a
	Tapbpl	Chac1
	Pou6f1	Ptpn3
	Psmb9	Tigit
	H2-T22	Ctsw
	Samhd1	Epha2
	Gsap	Smox
	Irgm1	Tubb3
	Tap1	Ildr1
	Egln1	Vegfa
	Casz1	P2ry13
	Bnip3l	Ust
	Tap2	Scimp
	Etv6	Slc1a4
	Trafd1	A930033H14Rik
	Pml	Neu3
		9930014A18Rik
		Gab2
		Tg
		Smagp
		Prodh
		Tcam1
		Gvin1
		Eaf2
		2500002B13Rik
		Trp73
		Kif19a
		Ppp1r3b
		Phactr2
		Jdp2
		Nod1
		Itpka
		Avpi1
		Il15
		Atp8b4
		Ifit2
		Sdc3
		Rsad2
		Madcam1
		Asns
		Amotl1
		Tnfsf10
		Slco3a1
		Prelid2
		Sema4a
		Csf1
		Col27a1
		Cgas
		Tns3
		Gbp5
		Fosl2
		Wars
		App
		Pkib
		Gm2065
		Otud1
		Isg15
		Socs2
		Fcgrt
		Ifit1bl1
		Nceh1
		4933412E12Rik
		Tm4sf5
		Plpp2
		Gipc3
		Ifit1
		Cmpk2
		Bnip3
		Tmem140
		Mxi1
		Cd86
		Crem
		Dcbld2
		Tmem106a
		Sfmbt2
		Dtx3l
		Nlrc5
		Cyp27a1
		Kalrn
		Tmtc4
		Impa2
		Iqsec2
		Gm39326
		Rbpms
		Sco1
		Aig1
		Zfp455
		Nxn
		Gm50386
		Pdk1
		Rab43
		Usp18
		Pmepa1
		Plcxd1
		Il2ra
		Parp11
		Rmi2
		Gpr146
		Dcbld1
		Il1r2
		Pfkp
		Cuedc1
		Pgm1
		Id2
		Hck
		Sgcb
		Lap3
		Zbtb32
		Ppa1
		Eif4e3
		Phf11b
		Anxa4
		Herc6
		Cd274
		Slc19a2
		Zfp607b
		Parp14
		Slc37a1
		Asb2
		Btnl2
		Gm16754
		Saraf
		Zbtb10
		Parp9
		Trim21
		Cd69
		Gfi1
		Stat1
		Neurl3
		Glrx
		Tspan3
		Gpr65
		Gm16675
		Dusp5
		P4ha1
		Il4ra
		Ero1l
		Ifi213
		Parp10
		Bcat1
		Stat3
		Ighg3
		Nufip1
		1600014C10Rik
		Inpp4a
		Stat4
		Efcab11
		Stat2
		AW112010
		Cited2
		Ccnd2
		Uhrf1bp1
		Nod2
		Glipr2
		Rcn1
		Sertad2
		Plac8
		2020-03-05
		Cldnd1
		Slc2a1
		Atp10a
		2310022B05Rik
		Ccdc6
		Katna1
		Higd1a
		Stoml1
		Xaf1
		Vps37b
		Bbc3
		Casp3
		Ogfrl1
		Itgb3
		Hpse
		Inpp5b
		Tspan2
		Tpd52
		Casp7
		Tnfrsf26
		Mxd1
		Pim1
		Traf5
		Arid5a
		Il18bp
		Daxx
		Cul2
		Gys1
		Mov10
		Prxl2c
		Ilrun
		Irf8
		Pgs1
		Slc12a4
		Agfg1
		BC147527
		Cdca7l
		H2-Q7
		Ppard
		Mllt3
		Pole
		Gimap4
		Rfc3
		Slc7a5
		Tpst1
		Aida
		Slc12a9
		Dhx58
		Mpp6
		Zbtb5
		Scpep1
		Rnf19b
		Hk1
		Gapdh
		Anks1
		Ffar1
		N4bp2l1
		Slc2a3
		Il10ra
		Scfd1
		Psma4
		Tomm70a
		Cytip
		Csrnp1
		Atp6v1d
		Keap1
		Nckipsd
		Ppp3cc
		Triobp
		N4bp1
		Themis2
		H2-Q4
		1700017B05Rik
		Itprip
		Elovl5
		Larp1
		Max
		Gramd3
		Polm
		Ripk1
		P4hb
		Gpr171
		Fam102a
		Sipa1l1
		Elmo2
		Kdm4b
		Aars
		Uba7
		Lars
