## Supplementary Tables for "BATF3-dependent induction of IL-27 in B cells bridges the innate and adaptive stages of the antibody response": Table S15.xlsx

### Sheet: Sheet1
Unique in CD154+IL-27_x000B_vs CD154	Common genes	Unique in LPS+IL-27 vs LPS
F830016B08Rik	Iigp1	Marco
Gm4841	Serpina3f	Ifng
BC023105	Insrr	Gzmb
Atp1a3	Tgtp1	Gzma
Gm15294	Cxcr3	Cysltr2
Klhl33	Gbp10	Pcp4
Pls1	Tbx21	Kdr
Gm4951	Cxcl10	Gm45222
Apol7e	Gbp6	Acod1
Car3	Il12rb1	Thy1
Btnl6	Gm17334	Tnfsf15
Gm46519	Gm12185	Plagl1
Omp	Socs1	Shtn1
1110032F04Rik	Ffar2	2020-09-03
Tbkbp1	Serpina3e-ps	Gbp7
Prkcq	Tgtp2	Gm26917
Sh3bp4	Gm12216	App
Fgl2	Gm12250	Nrp2
Smtnl2	Serpina3g	Ms4a6b
Olfr56	Irgm2	Wls
Nlrp1b	9330175E14Rik	Nlrc5
Slfn1	Irf1	Zmat3
Ccrl2	Igtp	Gm4759
Xdh	Ighg2c	Grm6
Socs3	Gbp8	Ly75
C230096K16Rik	Gbp2	Ttc39b
Kif5a	Oasl2	Gm1966
Ly6c2	Serpinb9
Ifi211	Abtb2
Fblim1	Il15ra
Slc6a9	Plaat3
Adgrl2	Gnb4
Camkk1	Gng12
Gpr15	Cdh17
Mgarp	Gbp4
Bcl2l14	Lacc1
Stard8	Ifi47
Pltp	Tapbpl
Pxmp2
Tlr12
Gpm6a
Trib3
Mlkl
Sidt1
Spo11
Ak4
Parp12
Lair1
Ifi207
Rhobtb1
Zbp1
Ctla4
Dnaaf3
Il2rb
Capn5
Oas3
Plin2
Rasa4
B3gnt3
Jun
Egln3
Slc16a3
Tgfb3
Cabp4
Ube2l6
Gm11131
Unc13a
Gpr157
Hemgn
Nt5c3
Gca
Cd300lf
Pou6f1
Psmb9
H2-T22
Samhd1
Gsap
Irgm1
Tap1
Egln1
Casz1
Bnip3l
Tap2
Etv6
Trafd1
Pml
