## Supplementary Tables for "BATF3-dependent induction of IL-27 in B cells bridges the innate and adaptive stages of the antibody response": Table S17.xlsx

### Sheet: Sheet1
Unique genes in LPS+IL27 vs LPS	Common gens	Unique genes inLPS+IL4+IL27 vs LPS+IL4
Marco	Iigp1	Upp1
Gzmb	Ifng	Gm8714
Gzma	Serpina3f	Ubd
Cysltr2	Kdr	Il12rb2
Pcp4	Gbp10	Gm5970
Serpina3e-ps	Tbx21	Gm4951
Gm45222	Acod1	Il18r1
Tgtp2	Cxcr3	Gm50237
Insrr	Tnfsf15	Gpr34
Thy1	Plagl1	Gm4841
Tgtp1	Gbp6	Apcdd1
Gm17334	Gm12185	Batf2
Gm12216	Ighg2c	Tbkbp1
Serpina3g	Ffar2	F830016B08Rik
Shtn1	Cxcl10	Sema4f
Il12rb1	Gbp8	Clic5
Serpinb9	Socs1	Klrk1
Il15ra	Irgm2	Pls1
2020-09-03	Gm12250	Trpc1
Plaat3	Abtb2	Tgm2
Gbp7	Lacc1	Atp2b4
Gm26917	Ms4a6b	Il18rap
Oasl2	Gbp4	Lmcd1
Irf1	Gm4759	Cpd
App	Cdh17	Tnp2
9330175E14Rik		P2rx3
Nrp2		Asap3
Igtp		Ifi204
Gnb4		Ifi207
Ifi47		F2rl1
Wls		Fes
Nlrc5		Mctp2
Zmat3		Nod1
Gng12		Prkcq
Tapbpl		Phactr2
Grm6		Lif
Gbp2		Gm6377
Ly75		Gfi1
Ttc39b		Fmnl2
Gm1966		Cpne5
		Tmem106a
		Csf1
		Hck
		Epas1
		Plin2
		Pou6f1
		Neu3
		Tspan2
		Ccr5
		Slfn1
		Trp73
		Sidt1
		Parp12
		Xdh
		Il2ra
		Furin
		Il2rb
		Serpinb1a
		Gm36043
		Pde4d
		Tmem140
		Cd200
		Otud1
		Btnl2
		Gcnt1
		Ifi44
		Hs3st1
		Carmil1
		Fam49a
		Capn5
		Hivep2
		Lrrk2
		Slco3a1
		Vav3
		BE692007
		Zfyve21
		Cd38
		Gem
		Cd274
		Ido1
		Smagp
		Dtx4
		Fgl2
		Fas
		Ksr1
		Mxd1
		Tnfrsf26
		Hif1a
		Flot2
		Crem
		Cemip2
		Fbxl20
		Slc37a1
		1600014C10Rik
		Id2
		Ms4a4c
		Nuak2
		Gbp5
		Parp11
		Cblb
		Irak2
