## Supplementary Tables for "BATF3-dependent induction of IL-27 in B cells bridges the innate and adaptive stages of the antibody response": Table S18.xlsx

### Sheet: Sheet1
genes	RNA_12_WT_CD154_24h	RNA_25_WT_CD154_24h	RNA_16_WT_CD154_IL4_24h	RNA_29_WT_CD154_IL4_24h	RNA_14_WT_LPS_CD154_24h	RNA_27_WT_LPS_CD154_24h	RNA_15_WT_LPS_CD154_IL21_24h	RNA_28_WT_LPS_CD154_IL21_24h
Ache	403.803	532.113	558.939	775.03	138.928	261.761	31.5245	39.2962
Ackr3	373.812	381.606	524.005	124.706	518.086	469.578	49.829	12.5033
Adam15	73.9056	75.7387	76.66	122.644	61.7458	105.235	181.011	212.557
Adam17	1860.49	1891.52	1748.62	1599.53	1502.16	1457.37	1331.15	1381.62
Adam23	1.0711	0.971008	1.94076	0	0	0	5.08459	0
Adgrg1	740.127	589.402	811.238	808.01	581.761	620.798	22.3722	27.686
Amigo3	217.432	228.187	283.351	169.023	183.308	151.22	116.946	127.713
Aplp1	4.28438	10.6811	8.73342	47.4088	11.5773	28.2985	58.9813	90.2027
Aqp4	29.9907	24.2752	44.6375	49.47	212.251	234.347	161.69	39.2962
Atp1b1	287.054	280.621	237.743	151.502	136.034	216.66	74.235	87.5234
Axl	1315.31	517.548	865.579	287.544	646.401	458.966	152.538	30.3653
Bcam	20.3508	15.5361	41.7263	36.0719	11.5773	11.4963	18.3045	12.5033
Bcar1	31.0618	30.1013	34.9337	76.2663	80.0766	70.7462	239.993	129.499
Bcl2	988.621	1664.31	1199.39	1823.18	1476.11	2069.33	726.08	702.866
Cadm4	29.9907	52.4345	42.6967	28.8575	16.4012	31.8358	184.062	154.506
Cass4	53.5548	39.8113	46.5782	17.5206	11.5773	13.2649	22.3722	44.6548
Ccl5	21.4219	18.4492	16.4965	18.5513	210.322	232.578	27.4568	16.9688
Cd164	1737.32	1771.12	1683.61	1588.19	1497.34	1443.22	1566.05	1423.59
Cd2	275.272	509.779	282.381	253.534	147.611	280.332	521.679	707.332
Cd24a	719.776	849.632	735.548	736.897	763.139	781.745	1065.73	1051.17
Cd28	11.7821	11.6521	4.8519	103.063	3.85911	5.30596	55.9305	71.4477
Cd2ap	1262.82	1308.92	1292.55	1306.83	1235.88	1303.5	1113.53	1021.7
Cd36	1497.39	1292.41	1505.06	358.658	1610.21	1329.14	107.793	20.5412
Cd44	2582.41	2141.07	2339.59	2640.46	2343.45	2112.66	1669.78	1258.37
Cd5	257.063	133.028	262.973	35.0413	55.9571	45.1007	35.5921	8.93096
Cd84	591.245	606.88	576.406	439.046	485.283	499.645	404.733	379.566
Cd86	380.239	552.504	476.457	600.854	723.584	807.391	1671.81	1826.38
Cd93	1248.9	1363.3	1398.32	822.439	1754.93	1606.82	621.337	495.668
Cd96	279.556	105.84	212.513	363.811	15.4365	15.0336	9.15226	0
Cd99l2	253.85	392.287	301.788	290.636	195.85	187.477	275.585	310.797
Cdh17	148.882	457.345	195.046	131.92	353.109	940.04	846.076	1319.1
Cdhr2	4.28438	90.3038	8.73342	10.3063	0.964778	67.2089	0	0
Cdk5r1	1319.59	1081.7	1243.06	896.644	1307.27	1101.87	514.561	476.913
Celsr2	39.6305	59.2315	44.6375	124.706	77.1823	129.112	146.436	364.383
Cercam	80.3322	57.2895	78.6008	179.329	161.118	128.227	288.805	270.608
Cldn2	47.1282	30.1013	40.756	2.06125	31.8377	21.2239	2.03384	0
Clstn1	291.338	291.303	324.107	375.148	326.095	316.589	442.359	454.586
Comp	17.1375	26.2172	16.4965	6.18375	9.64778	6.19029	6.10151	0.893096
Coro1a	1816.58	1807.05	1746.68	1722.17	1546.54	1456.49	1590.46	1643.3
Cx3cl1	126.389	23.3042	96.0676	20.6125	140.858	61.0186	10.1692	0
Elmo2	947.92	1012.76	880.135	887.368	798.836	787.051	1420.63	1998.75
Emb	252.779	187.405	335.751	203.033	541.241	374.955	1065.73	1108.33
Emilin2	5.35548	4.85504	16.4965	4.1225	16.4012	7.95895	133.216	124.14
Epb41l5	280.627	267.998	396.885	328.769	398.453	389.104	404.733	395.641
Epcam	70.6923	35.9273	56.282	76.2663	35.6968	24.7612	22.3722	18.755
Epha2	197.082	190.318	212.513	762.663	386.876	948.883	305.075	560.864
Esam	35.3462	11.6521	29.1114	425.648	12.5421	9.7276	3.05075	1.78619
Fblim1	93.1853	47.5794	73.7489	26.7963	47.2741	35.3731	10.1692	2.67929
Fzd7	11.7821	31.0723	6.79266	178.298	31.8377	63.6716	247.111	485.844
Hes1	14.9953	62.1445	18.4372	34.0106	25.0842	32.7201	126.098	183.085
Icam2	318.115	331.114	322.166	435.954	380.123	297.134	253.213	249.174
Inppl1	571.965	632.127	705.466	1243.96	547.994	768.48	457.613	568.902
Itga3	19.2797	14.5651	10.6742	75.2356	9.64778	33.6044	152.538	163.437
Itga4	1398.85	2471.22	1801.03	1103.8	1376.74	1638.66	470.833	723.408
Itga6	281.698	308.781	337.692	490.578	401.348	495.223	575.576	676.074
Itga8	0	0	0	1.03063	0	0	9.15226	37.51
Itgal	3295.76	3152.86	3312.88	2494.11	3119.13	2675.09	2330.78	1979.1
Itgam	1.0711	20.3912	8.73342	9.27563	1.92956	11.4963	78.3027	290.256
Itgav	829.028	843.806	917.979	822.439	754.456	752.563	627.439	618.022
Itgax	11.7821	8.73908	12.6149	5.15313	2.89433	0	87.455	249.174
Itgb1	1375.29	1099.18	1342.04	1091.43	1542.68	1321.19	1865.03	1768.33
Jaml	171.375	354.418	208.632	202.003	42.4502	101.698	29.4906	19.6481
Kif14	1121.44	1210.85	1278.96	1242.93	1120.11	1212.41	1320.98	1525.41
Kifc3	106.038	44.6664	46.5782	18.5513	34.732	39.7947	5.08459	4.46548
Lmln	97.4697	123.318	106.742	101.001	130.245	156.526	179.995	153.612
Lmo7	520.552	389.374	792.8	1112.04	519.051	618.145	118.979	61.6236
Lpp	566.61	787.488	534.679	1380.01	271.103	498.761	435.241	816.29
Lrfn4	32.1329	16.5071	48.519	35.0413	94.5483	42.4477	111.861	72.3408
Ly9	1632.35	1634.21	1594.33	1695.38	1404.72	1380.44	1215.22	1167.28
Madcam1	250.636	93.2168	263.943	24.735	129.28	45.985	21.3553	1.78619
Msn	3042.98	3053.82	2883.97	2931.1	2654.1	2633.53	2720.26	2827.54
Myh9	5166.97	5359.97	5147.87	5053.15	4532.53	4427.83	4352.41	4695
Myo1g	2954.08	2741.16	2675.34	2623.97	2560.52	2267.42	2329.76	2312.23
Ncan	13.9242	17.4782	50.4598	2.06125	11.5773	11.4963	0	0.893096
Nectin1	430.58	298.1	338.663	175.206	136.034	107.004	67.1166	20.5412
Nectin2	5.35548	4.85504	9.7038	39.1638	18.3308	27.4141	36.6091	49.1203
Nedd9	1754.45	2155.64	1801.03	2397.23	1659.42	1855.32	1337.25	1444.14
Nrxn1	34.2751	32.0433	33.9633	13.3981	11.5773	15.9179	4.06767	5.35858
Nt5e	5.35548	5.82605	5.82228	16.49	16.4012	19.4552	63.0489	181.298
Nuak1	216.361	137.883	199.898	97.9094	100.337	141.492	6.10151	9.82405
Pdcd1lg2	104.967	98.0719	92.1861	89.6644	80.0766	99.0447	264.399	296.508
Pecam1	1060.38	1636.15	1140.2	817.286	803.66	1064.73	196.265	479.592
Perp	7.49767	2.91303	6.79266	20.6125	21.2251	7.07462	95.5903	42.8686
Pip5k1c	1863.71	1885.7	1894.18	1667.55	1449.1	1444.99	1237.59	1425.38
Pkp2	11.7821	6.79706	14.5557	44.3169	29.9081	53.944	139.318	153.612
Plek	2933.73	2719.79	2676.31	2649.74	2369.5	2418.64	2414.16	2144.32
Plpp3	61.0525	145.651	65.0155	32.98	38.5911	41.5634	12.203	7.14477
Plxnb2	796.895	1106.95	916.039	1002.8	1070.9	1361.86	1651.48	2178.26
Prkd2	1830.5	1972.12	1708.84	1851	1362.27	1473.29	976.241	1356.61
Pvr	298.836	264.114	288.203	390.607	431.256	439.511	539.984	557.292
Rapgef1	3085.83	3321.82	3342.96	3719.53	2803.65	2749.37	2058.24	2228.27
Ret	13.9242	13.5941	8.73342	3.09188	0.964778	4.42164	162.707	1810.31
Scarf2	3.21329	4.85504	5.82228	3.09188	6.75345	15.0336	33.5583	134.857
Selp	2.14219	7.76807	0.97038	4.1225	0	2.65298	24.406	161.65
Siglecf	94.2564	27.1882	41.7263	7.21438	4.82389	0	5.08459	2.67929
Siglecg	1634.49	2387.71	1755.42	1415.05	981.179	1328.26	1318.94	1712.06
Sirpa	533.406	490.359	548.265	158.716	103.231	74.2835	176.944	202.733
Slc39a8	98.5408	94.1878	108.683	220.554	118.668	125.574	307.109	442.082
Specc1l	1267.11	1450.69	1411.9	1326.41	1257.11	1348.6	934.548	1022.59
Src	52.4837	26.2172	49.4894	63.8988	39.5559	12.3806	8.13535	3.57238
Srgap2	1676.26	1534.19	1692.34	1732.48	1359.37	1420.23	1291.49	1418.24
Sspo	369.528	406.853	532.739	58.7456	44.3798	22.9925	9.15226	6.25167
Ssx2ip	323.471	235.955	292.084	197.88	403.277	369.649	580.66	399.214
Stxbp1	194.939	207.796	209.602	274.146	263.384	457.197	473.884	1124.41
Tenm4	17.1375	81.5647	33.9633	6.18375	3.85911	4.42164	9.15226	14.2895
Tesk2	365.244	346.65	333.811	313.31	249.878	302.44	198.299	208.984
Thbs3	5.35548	7.76807	11.6446	19.5819	11.5773	18.5709	27.4568	25.8998
Thy1	5.35548	1.94202	3.88152	440.077	4.82389	0.884327	258.297	193.802
Tjp2	638.373	450.548	687.029	513.251	609.74	432.436	1215.22	1326.25
Tsc1	1204.98	1379.8	1245	1405.77	1244.56	1487.44	761.672	975.261
Ubash3b	400.59	431.128	409.5	187.574	256.631	305.977	557.271	863.624
Zfp36l1	771.189	756.416	706.437	757.509	618.423	614.608	422.021	551.933
